# Cyclic AMP signalling and glucose metabolism mediate pH taxis by African trypanosomes

**DOI:** 10.1101/2021.01.01.424252

**Authors:** Sebastian Shaw, Sebastian Knüsel, Daniel Abbühl, Arunasalam Naguleswaran, Ruth Etzensperger, Mattias Benninger, Isabel Roditi

## Abstract

The collective movement of African trypanosomes on semi-solid surfaces, known as social motility, is presumed to be due to migration factors and repellents released by the parasites. Here we show that procyclic (insect midgut) forms acidify their environment as a consequence of glucose metabolism, generating pH gradients by diffusion. Early and late procyclic forms exhibit self-organising properties on agarose plates. While early procyclic forms are repelled by acid and migrate outwards, late procyclic forms remain at the inoculation site. Furthermore, trypanosomes respond to exogenously formed pH gradients, with both early and late procyclic forms being attracted to alkali. pH taxis is mediated by multiple cyclic AMP effectors: deletion of one copy of adenylate cyclase ACP5, or both copies of the cyclic AMP response protein CARP3, abrogates the response to acid, while deletion of phosphodiesterase PDEB1 completely abolishes pH taxis. The ability to sense pH is biologically relevant as trypanosomes experience large changes as they migrate through their tsetse host. Supporting this, a CARP3 null mutant is severely compromised in its ability to establish infections in flies. Based on these findings, we propose that the expanded family of adenylate cyclases in trypanosomes might govern other chemotactic responses in their two hosts.
