## Supplementary Table 1 for "Cyclic AMP signalling and glucose metabolism mediate pH taxis by African trypanosomes"

### Sheet: Supplementary table 1a
Gene ID	Log2FC Tip/Root	p-value	Adj-p	Gene Name	# TM Domains	Product Description
Tb927.9.10400	3.5	6.71e-73	6.16e-69	Hypo	0	hypothetical protein, conserved
Tb11.v5.0622.1	3.21	1.51e-27	8.69e-25	null	1	variant surface glycoprotein (VSG, atypical), putative
Tb10.v4.0052	2.86	3.52e-57	1.08e-53	MARP2	0	microtubule-associated protein 2
Tb927.6.510	2.8	2.71e-29	1.66e-26	GPEET	1	GPEET procyclin
Tb10.v4.0053	2.74	3.96e-35	5.2e-32	null	0	hypothetical protein
Tb927.10.7180	2.68	5.02e-72	2.3e-68	CRAM	1	cysteine-rich, acidic integral membrane protein precursor
Tb927.7.6590	2.63	1.65e-16	3.45e-14	null	1	hypothetical protein, conserved
Tb927.7.3020	2.27	5.21e-31	3.98e-28	null	0	Nitroreductase family, putative
Tb927.7.2980	2.24	1.13e-31	9.45e-29	NTR	0	Nitroreductase family, putative
Tb927.1.330	2.23	4.45e-15	7.29e-13	null	0	retrotransposon hot spot protein (RHS, pseudogene), putative
Tb927.11.1790	2.18	8.88e-15	1.41e-12	null	0	histone H1
Tb11.v5.0366.1	2.09	1.15e-38	2.11e-35	null	0	hypothetical protein, conserved
Tb927.11.2850	2.02	6.61e-12	7.78e-10	null	3	hypothetical protein, conserved
Tb927.11.4750	2	3.71e-10	3.21e-08	null	0	hypothetical protein
Tb927.2.1344	1.98	5.35e-12	6.46e-10	null	0	retrotransposon hot spot protein 1 (RHS1), interrupted
Tb927.9.15810	1.96	5.86e-10	4.85e-08	null	0	retrotransposon hot spot protein 3 (RHS3), putative
Tb927.3.5760	1.96	4.66e-11	4.75e-09	null	0	hypothetical protein, conserved
Tb927.10.10280	1.93	6.19e-40	1.42e-36	BBP268	0	microtubule-associated protein, putative
Tb927.9.710	1.84	1.2e-11	1.36e-09	null	2	hypothetical protein, conserved
Tb11.v5.0681.1	1.83	4.2e-26	2.27e-23	null	0	hypothetical protein, conserved
Tb11.v5.0881.1	1.83	4.89e-24	1.95e-21	null	0	antigenic protein, putative
Tb927.5.4610	1.81	6.28e-10	5.15e-08	null	1	variant surface glycoprotein-related protein, frameshift
Tb927.10.8590	1.8	6.05e-12	7.22e-10	FTZC	0	flagellum transition zone component
Tb11.v5.0800.1	1.74	4.96e-08	2.81e-06	null	0	retrotransposon hot spot (RHS) protein, putative
Tb927.10.10360	1.73	1.35e-19	3.77e-17	MARP	0	Microtubule-associated repetitive protein
Tb927.1.3890	1.68	1.56e-09	1.21e-07	null	0	hypothetical protein
Tb11.v5.0532.1	1.63	9.21e-11	9e-09	null	0	retrotransposon hot spot (RHS) protein, putative
Tb927.2.1100	1.61	3.03e-07	1.41e-05	null	1	retrotransposon hot spot protein 3 (RHS3), degenerate
Tb11.v5.0732.1	1.61	6.16e-09	4.13e-07	null	0	hexokinase, putative
Tb11.v5.0410.1	1.61	3.24e-15	5.42e-13	null	0	antigenic protein, conserved
Tb927.9.2885	1.6	2.4e-07	1.16e-05	null	1	Domain of unknown function (DUF5075), putative
Tb927.10.2010	1.59	8.24e-09	5.4e-07	HK1	0	hexokinase
Tb927.9.15620	1.58	2.93e-07	1.39e-05	BARP	0	BARP protein
Tb11.v5.0310.1	1.57	5.8e-17	1.24e-14	null	12	THT1 - hexose transporter, putative
Tb927.10.8450	1.57	6.57e-16	1.16e-13	THT1E	12	glucose transporter 1E
Tb927.2.4210	1.54	2.01e-16	4.01e-14	PEPCK	0	Phosphoenolpyruvate carboxykinase [ATP], glycosomal
Tb927.11.4700	1.53	1.62e-35	2.48e-32	PFsynthase	0	prostaglandin f synthase
Tb927.6.1790	1.52	3.14e-08	1.91e-06	null	4	hypothetical protein
Tb927.2.3090	1.52	1.9e-06	7.6e-05	null	6	hypothetical protein, conserved
Tb927.10.2360	1.51	5.73e-09	3.9e-07	null	1	hypothetical protein
Tb927.11.6860	1.5	3e-07	1.41e-05	null	3	hypothetical protein
Tb927.9.15020.2	1.5	1.37e-06	5.64e-05	null	0	hypothetical protein, conserved
Tb11.v5.0295.1	1.49	4.53e-15	7.29e-13	null	0	retrotransposon hot spot (RHS) protein, putative
Tb11.0820	1.48	8.72e-08	4.57e-06	null	1	retrotransposon hot spot protein 4 (RHS4, pseudogene), putative
Tb11.v5.0442.1	1.47	3.66e-07	1.67e-05	null	0	retrotransposon hot spot protein, RHS3, putative
Tb927.4.190	1.46	2.43e-06	9.23e-05	null	0	retrotransposon hot spot protein (RHS, pseudogene), putative
Tb927.6.5190	1.45	5.47e-06	0.000188063	null	1	DNA-directed RNA polymerase III, pseudogene, putative
Tb927.10.110	1.44	2.96e-06	0.00010927	null	0	retrotransposon hot spot protein 2 (RHS2), pseudogene
Tb927.9.790	1.44	1.84e-07	9.24e-06	null	2	hypothetical protein, conserved
Tb11.v5.0294.1	1.43	6.46e-06	0.000215873	null	0	retrotransposon hot spot (RHS) protein, putative
Tb09.v4.0105	1.42	3.52e-07	1.62e-05	null	0	hypothetical protein
Tb927.8.4300	1.42	2.23e-06	8.63e-05	null	3	hypothetical protein
Tb927.1.1760	1.41	5.06e-07	2.24e-05	null	3	hypothetical transmembrane protein
Tb11.v5.0458.1	1.4	3.98e-06	0.000141029	null	0	hypothetical protein, conserved
Tb927.3.1650	1.4	1.48e-08	9.21e-07	null	2	hypothetical protein
Tb927.10.8500	1.39	9.73e-32	8.94e-29	THT2	12	glucose transporter, putative
Tb927.9.8320	1.38	6.44e-06	0.000215873	null	5	hypothetical protein
Tb927.2.2320	1.37	3.71e-06	0.000133178	null	2	hypothetical protein
Tb927.9.700	1.37	3.21e-08	1.94e-06	null	0	hypothetical protein
Tb927.9.13225	1.36	2.12e-07	1.04e-05	null	1	hypothetical protein
Tb11.v5.0332.1	1.36	3.25e-24	1.42e-21	null	12	THT2A - glucose transporter, putative
Tb927.11.11090	1.35	1.11e-19	3.2e-17	NUP140	0	Nucleoporin NUP140
Tb927.7.3330	1.34	6.77e-16	1.17e-13	FAZ10	0	Flagellar attachment zone protein 10
Tb927.10.8530	1.34	2.06e-29	1.35e-26	THT2A	12	glucose transporter 2A
Tb11.v5.0331.1	1.34	5.98e-24	2.2e-21	null	12	THT1 - hexose transporter, putative
Tb927.10.3650	1.33	4.07e-10	3.49e-08	FRDm1	0	NADH-dependent fumarate reductase
Tb11.v5.0308.1	1.31	2.68e-06	0.000100716	null	12	THT1 - hexose transporter, putative
Tb927.10.8490	1.31	2.44e-24	1.12e-21	THT2	12	glucose transporter, putative
Tb927.7.810	1.31	3.62e-16	6.65e-14	null	0	hypothetical protein, conserved
Tb927.4.1160	1.3	9.14e-09	5.95e-07	null	0	hypothetical protein, conserved
Tb927.10.2020	1.29	1.94e-06	7.66e-05	HK2	0	hexokinase
Tb927.2.4440	1.29	9.81e-06	0.000314005	null	6	hypothetical protein
Tb927.11.9660.2	1.28	2.72e-05	0.000764469	null	0	Zinc finger, C3HC4 type (RING finger), putative
Tb927.9.6090	1.28	6.92e-20	2.05e-17	PIP39	0	PTP1-interacting protein, 39 kDa
Tb927.10.10250	1.28	1.1e-06	4.59e-05	EP2	1	EP2 procyclin
Tb927.9.11600	1.28	8.05e-14	1.16e-11	gim5B	1	glycosomal membrane protein
Tb11.v5.0584.1	1.27	3.5e-16	6.56e-14	null	0	hypothetical protein, conserved
Tb11.v5.1038.1	1.27	1.44e-09	1.13e-07	null	1	calpain-like cysteine peptidase, putative
Tb927.10.8480	1.27	2e-09	1.53e-07	THT1	12	glucose transporter, putative
Tb927.1.1740	1.27	9.85e-07	4.15e-05	null	0	Microtubule-associated protein futsch, putative
Tb11.v5.0307.1	1.27	6.78e-06	0.000223083	null	12	THT1 - hexose transporter, putative
Tb927.11.1860	1.27	2.76e-05	0.00077196	null	0	histone H1
Tb927.9.15560	1.26	1.51e-05	0.000453633	BARP	0	BARP protein
Tb927.5.160	1.26	3.59e-05	0.000984109	null	0	retrotransposon hot spot protein (RHS, pseudogene), putative
Tb927.10.8520	1.26	4.39e-24	1.83e-21	THT2	12	glucose transporter, putative
Tb927.2.1140	1.25	3.72e-08	2.2e-06	null	0	retrotransposon hot spot protein 3 (RHS3), interrupted
Tb09.v4.0153	1.25	2.39e-06	9.13e-05	null	1	hypothetical protein
Tb927.10.8460	1.25	1.91e-08	1.18e-06	THT1	12	glucose transporter, putative
Tb927.10.8510	1.24	5.32e-26	2.72e-23	THT2	12	glucose transporter, putative
Tb927.3.1640	1.24	2.74e-06	0.000102804	null	3	hypothetical protein
Tb927.3.5780	1.24	1.09e-05	0.000342691	null	0	hypothetical protein
Tb927.9.6570	1.24	1.01e-05	0.000320735	null	5	hypothetical protein, conserved
Tb11.v5.0333.1	1.24	2.03e-20	6.21e-18	null	7	THT1 - hexose transporter, putative, fragment
Tb11.1190	1.22	1.16e-07	5.94e-06	null	0	hypothetical protein
Tb927.7.3450	1.21	1.74e-10	1.63e-08	null	0	protein I/6
Tb927.11.7000	1.21	7.03e-05	0.00169783	null	4	hypothetical protein, conserved
Tb927.9.14570	1.21	1.48e-12	1.91e-10	null	0	leucine-rich repeat protein (LRRP), putative
Tb927.10.15620	1.21	7.27e-05	0.00174225	null	3	hypothetical protein
Tb927.7.7500	1.21	1.39e-11	1.53e-09	TLP7	0	thymine-7-hydroxylase, putative
Tb11.v5.0854.1	1.2	4.04e-14	5.99e-12	null	0	NLI interacting factor-like phosphatase, putative
Tb927.8.1600.2	1.2	0.000119704	0.00270806	null	1	lysyl-tRNA synthetase, putative
Tb927.6.160	1.2	5.28e-05	0.00132209	null	0	retrotransposon hot spot protein 1 (RHS1), putative
Tb927.6.2790	1.2	1.4e-20	4.42e-18	TDH	0	L-threonine 3-dehydrogenase
Tb927.5.2200	1.19	4.69e-05	0.0012059	null	0	META domain containing protein, putative
Tb927.7.5490	1.17	1.94e-11	2.07e-09	PRMT7	0	protein arginine n-methyltransferase 7
Tb11.v5.0964.1	1.16	7.64e-06	0.000247877	null	0	hypothetical protein, conserved
Tb11.1800	1.16	4.87e-06	0.000169505	null	0	retrotransposon hot spot protein (RHS, pseudogene), putative
Tb11.v5.0345.1	1.16	2e-07	9.86e-06	null	0	BarP protein, putative
Tb927.8.7350	1.16	4.21e-22	1.43e-19	null	0	trans-sialidase, putative
Tb10.v4.0220	1.16	0.000180304	0.00377167	null	0	retrotransposon hot spot protein (RHS, pseudogene), putative
Tb927.4.4990	1.15	5.89e-07	2.55e-05	null	0	ubiquinol-cytochrome c reductase, putative
Tb927.4.220	1.15	1.28e-05	0.000392825	null	0	retrotransposon hot spot protein 2 (RHS2), interrupted, degenerate
Tb927.7.7470	1.15	2.28e-17	5.23e-15	ACP3	1	procyclic-enriched flagellar receptor adenylate cyclase 3
Tb927.3.2260	1.15	4.71e-05	0.00120889	null	0	Mitochondrial SSU ribosomal protein, putative
Tb927.7.7400	1.14	8.63e-10	6.95e-08	BBP248	0	Basal body protein
Tb927.10.70	1.14	0.000141488	0.00307888	null	0	retrotransposon hot spot (RHS), putative, (fragment)
Tb927.9.15550	1.13	0.000269004	0.00511441	BARP	0	BARP protein
Tb927.4.200	1.13	0.000315797	0.00581155	null	0	retrotransposon hot spot protein 1 (RHS1), putative
Tb927.3.5810	1.13	0.000286423	0.00537878	null	0	expression site-associated gene 2 (ESAG2) (pseudogene)
Tb927.10.15410	1.13	4.24e-07	1.91e-05	gMDH	0	glycosomal malate dehydrogenase
Tb927.10.8440	1.12	1.47e-05	0.000446596	THT1-	12	glucose transporter 1B
Tb927.3.590	1.12	6.53e-08	3.55e-06	AT-E	11	adenosine transporter, putative
Tb927.4.4780	1.12	0.000121829	0.00273534	null	2	hypothetical protein
Tb927.4.5120	1.11	6.02e-06	0.000203333	null	0	hypothetical protein, conserved
Tb11.v5.0839.1	1.11	0.000386797	0.00681757	null	0	retrotransposon hot spot (RHS) protein, putative
Tb927.10.11270	1.1	2.77e-05	0.00077196	RBP23	0	RNA-binding protein, putative
Tb927.9.6100	1.1	8.26e-13	1.08e-10	PIP39.2	0	PTP1-interacting protein, 39 kDa
Tb927.7.7310	1.09	2.29e-05	0.000652696	null	2	hypothetical protein
Tb11.v5.0367.1	1.09	6.87e-05	0.00166547	null	1	expression site-associated gene (ESAG) protein, putative
Tb927.2.1350	1.09	0.000218865	0.00436922	null	0	retrotransposon hot spot protein 1 (RHS1), interrupted
Tb927.10.4420	1.08	0.000185885	0.00381875	null	1	hypothetical protein
Tb927.8.3870	1.08	9.19e-12	1.07e-09	NOP127	0	Nucleolar protein 127
Tb927.8.5460	1.08	6.27e-09	4.14e-07	Tb-44	0	Flagellar calcium-binding 44 kDa protein
Tb927.6.450	1.08	0.000603481	0.00965464	null	1	procyclin PARP A
Tb927.3.3180	1.07	4.82e-11	4.86e-09	NUP98	0	Nucleoporin NUP98
Tb927.9.11580	1.06	4.36e-10	3.71e-08	gim5A	1	glycosomal membrane protein
Tb11.v5.0833.1	1.05	5.28e-09	3.67e-07	null	0	kinesin, putative
Tb927.2.720	1.05	0.000330195	0.0060156	null	0	retrotransposon hot spot protein 5 (RHS5), degenerate
Tb927.11.13740	1.05	5.84e-24	2.2e-21	ACP5	2	procyclic-enriched flagellar receptor adenylate cyclase 5
Tb927.5.2170	1.05	5.79e-14	8.44e-12	null	0	conserved protein
Tb927.5.2230	1.05	0.000222605	0.00441508	null	0	conserved protein
Tb927.9.15610	1.05	0.000484745	0.00813786	BARP	0	BARP protein
Tb927.6.5200	1.05	5.8e-08	3.19e-06	null	0	hypothetical protein, conserved
Tb927.6.370	1.05	8.83e-08	4.61e-06	null	2	hypothetical protein, conserved
Tb927.8.3530	1.04	1.49e-06	6.04e-05	G3PDH	0	glycerol-3-phosphate dehydrogenase [NAD+], glycosomal
Tb09.v4.0060	1.04	3.04e-06	0.000111505	null	1	hypothetical protein
Tb927.8.6060	1.04	3.92e-19	1.06e-16	AKCT	0	2-amino-3-ketobutyrate coenzyme A ligase
Tb927.10.1640	1.04	0.000628785	0.00993827	null	0	hypothetical protein
Tb927.10.8470	1.03	3.52e-10	3.08e-08	THT1	12	glucose transporter, putative
Tb11.v5.0309.1	1.03	2.88e-10	2.62e-08	null	12	THT1 - hexose transporter, putative
Tb927.11.12740.1	1.02	3.58e-06	0.000129728	null	0	tRNA import complex component, putative
Tb927.4.2070	1.01	6.01e-08	3.29e-06	null	0	antigenic protein, putative
Tb927.9.15580	1.01	4.49e-05	0.00116736	BARP	0	BARP protein
Tb11.v5.0349.1	1	3.09e-06	0.000112944	null	0	DNA-directed RNA polymerase II subunit 2, putative
Tb927.1.275	1	0.000246558	0.00480709	null	0	expression site-associated gene 4 (ESAG4), pseudogene
Tb927.10.5500	-1	3.78e-12	4.62e-10	null	0	NADH-ubiquinone oxidoreductase complex I subunit, putative
Tb927.10.10210	-1.02	0.000249894	0.00486181	PAG4	0	procyclin-associated gene 4 (PAG4) protein
Tb927.8.7640	-1.02	3.84e-13	5.19e-11	AATP1	11	amino acid transporter 1, putative
Tb11.01.6240.1	-1.02	0.000473734	0.00800023	null	0	expression site-associated gene 2 (ESAG2) protein, putative
Tb11.v5.0425.1	-1.02	4.59e-16	8.27e-14	null	1	receptor-type adenylate cyclase GRESAG 4, putative
Tb927.10.10220	-1.03	0.000182361	0.00377167	PAG2	0	procyclin-associated gene 2 (PAG2) protein
Tb927.6.430	-1.03	7.17e-21	2.35e-18	null	1	receptor-type adenylate cyclase GRESAG 4, putative
Tb927.6.200	-1.06	1.24e-22	4.37e-20	null	1	receptor-type adenylate cyclase GRESAG 4, putative
Tb927.10.1030	-1.06	2.41e-11	2.55e-09	CBP1	0	serine peptidase, Clan SC, Family S10
Tb927.1.2850	-1.1	2.92e-10	2.62e-08	null	12	pteridine transporter, putative
Tb927.5.4020	-1.11	1.11e-14	1.73e-12	null	0	hypothetical protein
Tb11.v5.0654.1	-1.11	1.93e-09	1.49e-07	null	0	receptor-type adenylate cyclase, putative
Tb927.7.5900	-1.12	2.32e-14	3.55e-12	ATG8.1	0	Autophagy-related protein 8.1
Tb927.11.14610	-1.13	0.000368571	0.00655928	null	0	procyclin-associated gene 4 (PAG4) protein, putative
Tb927.10.2610	-1.14	7.26e-16	1.23e-13	null	0	Domain of unknown function (DUF1935), putative
Tb08.27P2.60	-1.15	0.000153307	0.0032893	null	0	hypothetical protein
Tb927.4.4730	-1.17	1.12e-34	1.29e-31	AATP11	11	amino acid transporter, putative
Tb927.9.15660	-1.17	6.24e-11	6.23e-09	ACP6	2	procyclic-enriched flagellar receptor adenylate cyclase 6
Tb927.10.10240	-1.18	0.000146723	0.00317026	PAG1	0	procyclin-associated gene 1 (PAG1) protein
Tb927.11.4060	-1.19	0.000120864	0.00272701	null	0	leucine-rich repeat protein (LRRP), putative
Tb927.11.1490	-1.2	6.65e-07	2.86e-05	null	0	receptor-type adenylate cyclase GRESAG 4, putative (fragment)
Tb927.2.6180	-1.25	7.11e-05	0.00170848	null	0	iron/ascorbate oxidoreductase family protein, putative
Tb11.v5.0784.1	-1.27	1.3e-11	1.45e-09	null	0	receptor-type adenylate cyclase GRESAG 4, putative
Tb927.4.3990	-1.28	1.92e-17	4.52e-15	null	11	amino acid transporter, putative
Tb927.1.2880	-1.28	4.13e-17	9.03e-15	null	13	pteridine transporter, putative
Tb11.v5.1026.1	-1.29	4.64e-05	0.00119598	null	0	procyclin-associated gene 2-like protein, putative
Tb927.4.4000	-1.29	1.73e-16	3.54e-14	null	11	amino acid transporter, putative
Tb927.4.4010	-1.31	3.01e-16	5.89e-14	null	11	amino acid transporter, putative
Tb927.1.2110	-1.32	3.3e-13	4.53e-11	CALP1.2	0	Calpain-like protein 1.2
Tb927.11.4120	-1.35	3.92e-06	0.000140179	null	0	leucine-rich repeat protein (LRRP), putative
Tb927.1.2820	-1.35	5.34e-18	1.33e-15	PPT	13	pteridine transporter, putative
Tb927.6.3000	-1.36	4.32e-18	1.1e-15	null	5	sphingolipid delta 4 desaturase, putative
Tb927.11.6680	-1.38	6.4e-31	4.52e-28	AAT	10	amino acid permease/transporter, putative
Tb927.11.14600	-1.41	6.49e-06	0.000216016	null	0	procyclin-associated gene 2-like protein, putative
Tb927.2.3460	-1.45	3.92e-11	4.09e-09	null	1	cysteine peptidase, Clan CA, family C51, putative
Tb927.11.1480	-1.48	5.93e-32	6.05e-29	GRESAG4	1	receptor-type adenylate cyclase GRESAG 4, putative
Tb11.v5.1016.1	-1.49	2.32e-24	1.12e-21	null	0	receptor-type adenylate cyclase GRESAG 4 (pseudogene), putative
Tb927.11.14620	-1.57	4.14e-09	2.94e-07	null	0	expression site-associated gene 2 (ESAG2) protein, putative
Tb927.8.500	-1.63	9.94e-08	5.16e-06	null	0	hypothetical protein
Tb927.9.15680	-1.66	6.11e-09	4.13e-07	null	0	transferrin receptor subunit
Tb927.10.9220	-1.69	3.57e-12	4.43e-10	null	0	hypothetical protein, conserved

### Sheet: Supplementary table 1b
Gene ID	Mean	Log2FC Alkali/Acid	p-value	Adj-p	Gene Name	# TM Domains	Product Description
Tb927.11.9000	161.538	-1.63	9.41864e-16	4.5897e-12	null	9	cation transporter, putative
Tb11.v5.0514.1	312.039	-1.19	2.17716e-08	3.53643e-05	null	9	cation transporter, putative
