## Supplementary Table 2 for "Cyclic AMP signalling and glucose metabolism mediate pH taxis by African trypanosomes"

### Sheet: Sheet1
	Distance migrated after exposure (mm)
	427 WT		PDEB1 KO
	H+	OH-	H+	OH-
Plate 1	-1	15	1	2
Plate 2	-2	16	2	2
Plate 3	0	14	2	2
Plate 4	-2	14	0	2
Plate 5	0	13	1	2
Average	-1	14.4	1.2	2
Stdev	1	1.14018	0.83666	0
