## Supplementary Table 3 for "Cyclic AMP signalling and glucose metabolism mediate pH taxis by African trypanosomes"

### Sheet: Sheet1
	Experiment 1					Experiment 2
	Midgut	WT	KO	AB10		Midgut	WT	KO	AB10
	High	9	0	6		High	5	0	12
	Intermediate	12	1	16		Intermediate	9	0	3
	Low	10	5	4		Low	13	5	11
	Not infected	25	27	23		Not infected	69	106	61
	Total flies dissected	56	33	49		Total flies dissected	96	111	87
	Infection rate (%)	55.3571	18.1818	53.0612		Infection rate (%)	28.125	4.5045	29.8851
	Proventriculus	WT	KO	AB10		Proventriculus	WT	KO	AB10
	High	0	0	1		High	0	0	4
	Intermediate	4	0	2		Intermediate	1	0	5
	Low	1	0	3		Low	2	0	3
	Not infected	51	33	43		Not infected	93	111	75
	Total flies dissected	56	33	49		Total flies dissected	96	111	87
	Infection rate (%)	8.92857	0	12.2449		Infection rate (%)	3.125	0	13.7931
