## Supplementary Table 4 for "Cyclic AMP signalling and glucose metabolism mediate pH taxis by African trypanosomes"

### Sheet: CARP3 IP not detected in WT
Leading_Protein	Protein IDs	Majority protein IDs	Fasta headers	Number of proteins	Razor + unique peptides	Sequence coverage [%]	Mol. weight [kDa]	Sequence length	Q-value	Score	Num Ident byMSMS//byMatch WT	Num Ident byMSMS//byMatch CARP3_rep1	Num Ident byMSMS//byMatch CARP3_rep2	Intensity	LFQ WT	LFQ CARP3_rep1	LFQ CARP3_rep2
Tb927.11.13740	Tb927.11.13740	Tb927.11.13740	procyclic-enriched flagellar receptor adenylate cyclase 5	1	51	59.5	133.78	1214	0	323.31	0//0	1//0	1//0	13807000000		8732800000	15419000000
Tb927.7.7470	Tb927.7.7470	Tb927.7.7470	procyclic-enriched flagellar receptor adenylate cyclase 3	1	47	48	132.9	1205	0	323.31	0//0	1//0	1//0	8684300000		4165700000	11344000000
Tb927.4.2080	Tb927.4.2080	Tb927.4.2080	Coiled-coil and C2 domain-containing protein	1	31	43.4	104.88	906	0	291.14	1//0	1//0	1//0	325930000		283130000	330830000
Tb927.10.13040	Tb927.10.13040	Tb927.10.13040	procyclic-enriched flagellar receptor adenylate cyclase 4	1	30	37.1	133.33	1209	0	323.31	0//0	1//0	1//0	2099500000		1927700000	1978400000
Tb927.5.320	Tb927.5.320	Tb927.5.320	receptor-type adenylate cyclase GRESAG 4, putative	5	30	31.5	136.56	1236	0	323.31	1//0	1//0	1//0	1665100000		1412300000	1610300000
Tb927.6.200	Tb927.6.200	Tb927.6.200	receptor-type adenylate cyclase GRESAG 4, putative	7	29	35.2	139.8	1254	0	323.31	0//0	1//0	1//0	965160000		888750000	883620000
Tb927.1.4310	Tb927.1.4310	Tb927.1.4310	Flagellum attachment zone protein 2	1	29	23	183.76	1638	0	212.44	0//0	1//0	1//0	240910000		234550000	249140000
Tb927.11.150	Tb927.11.150	Tb927.11.150	receptor-type adenylate cyclase GRESAG 4, putative	1	26	36.4	139.53	1240	0	291.83	0//0	1//0	1//0	885910000		792190000	844120000
Tb927.7.7530	Tb927.7.7530	Tb927.7.7530	receptor-type adenylate cyclase GRESAG 4, putative	1	25	29.8	138.01	1243	0	285.86	0//0	1//0	1//0	811260000		710380000	807700000
Tb927.3.2600	Tb927.3.2600	Tb927.3.2600	ATP-dependent DEAD/H RNA helicase, putative	1	21	12.3	244.99	2170	0	132.4	0//0	1//0	1//0	44835000		68562000	31726000
Tb927.5.1300	Tb927.5.1300	Tb927.5.1300	V-type proton ATPase subunit a, putative	1	19	32.6	89.63	783	0	191.17	0//0	1//0	1//0	350300000		306620000	315160000
Tb927.9.6310	Tb927.9.6310	Tb927.9.6310	ABC transporter, putative	1	14	32.2	72.215	646	0	118.04	0//0	1//0	1//0	91144000		92482000	95731000
Tb927.4.4410	Tb927.4.4410	Tb927.4.4410	adenylyl cyclase	9	14	30.7	138.25	1244	0	103.07	0//0	1//0	1//0	53485000		51917000	57801000
Tb927.11.17040	Tb927.11.17040	Tb927.11.17040	procyclic-enriched flagellar receptor adenylate cyclase 1	1	14	16.4	137.49	1253	0	102.13	0//0	1//0	1//0	90007000		92136000	97347000
Tb927.9.15660	Tb927.9.15660	Tb927.9.15660	procyclic-enriched flagellar receptor adenylate cyclase 6	1	13	15.3	137.52	1242	0	96.358	0//0	1//0	1//0	42995000		47667000	44120000
Tb927.5.550	Tb927.5.550	Tb927.5.550	V-type proton ATPase subunit D, putative	1	12	55.4	42.849	383	0	206.87	0//0	1//0	1//0	294990000		151370000	170100000
Tb927.11.9420	Tb927.11.9420	Tb927.11.9420	ATP synthase, putative	1	10	61.6	24.788	216	0	136.51	0//0	1//0	1//0	146560000		77093000	100790000
Tb927.10.7700	Tb927.10.7700	Tb927.10.7700	ATP-binding cassette protein subfamily G	1	9	19.5	75.051	668	0	63.461	0//0	1//0	1//0	114840000		98426000	113580000
Tb927.8.7100	Tb927.8.7100	Tb927.8.7100	acetyl-CoA carboxylase	1	9	6.6	242.91	2181	0	54.147	0//0	1//0	1//0	12304000		13406000	12973000
Tb927.7.6850	Tb927.7.6850	Tb927.7.6850	trans-sialidase	2	8	15.2	84.543	771	0	73.39	0//0	1//0	1//0	86692000		73639000	67173000
Tb927.7.6260	Tb927.7.6260	Tb927.7.6260	TPR repeat, putative	1	8	32.3	36.454	322	0	60.302	0//0	1//0	1//0	90966000		47685000	47610000
Tb927.3.910	Tb927.3.910	Tb927.3.910	tubulin gamma chain	1	8	32.9	50.119	447	0	59.792	0//0	1//0	1//0	79617000		39950000	44673000
Tb927.10.8170	Tb927.10.8170	Tb927.10.8170	Nucleoporin NUP144	1	8	8.3	144.37	1325	0	54.161	0//0	1//0	1//0	21042000		22695000	22218000
Tb927.9.15460	Tb927.9.15460	Tb927.9.15460	calcium motive p-type ATPase, putative	1	8	13.5	113.97	1041	0	52.787	0//0	1//0	1//0	25501000		32817000	22395000
Tb11.0400	Tb11.0400	Tb11.0400	P27 protein, putative	3	7	35.7	27.701	241	0	94.121	0//0	1//0	1//0	189990000		109930000	106510000
Tb927.11.5940	Tb927.11.5940	Tb927.11.5940	receptor-type adenylate cyclase GRESAG 4, putative	1	7	10.8	137.47	1244	0	50.08	0//0	1//0	1//0	26780000		27140000	29264000
Tb927.4.590	Tb927.4.590	Tb927.4.590	PQQ-like domain/Protein of unknown function (DUF1620), putative	1	7	14.3	88.024	818	0	43.196	0//0	1//0	1//0	22096000		22460000	24381000
Tb927.4.130	Tb927.4.130	Tb927.4.130	receptor-type adenylate cyclase GRESAG 4, pseudogene, putative	2	6	6.5	105.92	968	0	88.087	0//0	1//0	1//0	577520000		498020000	549810000
Tb927.5.3400	Tb927.5.3400	Tb927.5.3400	calcium-translocating P-type ATPase	1	6	8	110.32	1011	0	39.735	0//0	1//0	1//0	33470000		34787000	21568000
Tb927.9.5040	Tb927.9.5040	Tb927.9.5040	cAMP-specific phosphodiesterase	1	6	12.9	103.65	930	0	35.089	0//0	1//0	1//0	14480000		14642000	13656000
Tb927.8.2160	Tb927.8.2160	Tb927.8.2160	p-glycoprotein	1	6	5	174.68	1581	0	34.545	0//0	1//0	1//0	6012300		8324100	5146300
Tb927.1.2120	Tb927.1.2120	Tb927.1.2120	Calpain-like protein CALP1.3	1	6	10.2	82.62	732	0	33.53	0//0	1//0	1//0	21766000		14791000	14861000
Tb927.8.3380	Tb927.8.3380	Tb927.8.3380	succinate dehydrogenase iron-sulfur subunit	1	5	32.2	27.259	242	0	50.225	0//0	1//0	1//0	34890000		18964000	18464000
Tb927.11.140	Tb927.11.140	Tb927.11.140	expression site-associated gene 4 (ESAG4) protein, putative	1	5	33.4	138.08	1235	0	47.145	0//0	1//0	1//0	106980000		114700000	97711000
Tb927.8.4100	Tb927.8.4100	Tb927.8.4100	FLA1-binding protein	2	5	8	83.063	750	0	36.501	1//0	1//0	1//0	27341000		28849000	22310000
Tb927.7.4070	Tb927.7.4070	Tb927.7.4070	cysteine peptidase, Clan CA, family C2, putative	1	5	45.8	13.518	120	0	33.154	0//0	1//0	1//0	31312000		3997100	42451000
Tb927.10.280	Tb927.10.280	Tb927.10.280	cytochrome oxidase subunit VI	1	5	35.4	19.154	158	0	31.876	0//0	1//0	1//0	49877000		21995000	43704000
Tb927.10.1170	Tb927.10.1170	Tb927.10.1170	intraflagellar transport protein 172	2	5	4.3	196.6	1747	0	31.405	0//0	1//0	1//0	6875400		9757900	5788500
Tb927.11.10370	Tb927.11.10370	Tb927.11.10370	glycosyl hydrolase-like protein	1	5	6.3	118.83	1055	0	29.57	0//0	1//0	1//0	10893000		9958900	12533000
Tb927.9.6430	Tb927.9.6430	Tb927.9.6430	Rab geranylgeranyl transferase component A, putative	1	5	7.1	107.56	973	0	28.579	0//0	1//0	1//0	5609200		6007100	5622200
Tb927.9.13920	Tb927.9.13920	Tb927.9.13920	kinetoplastid membrane protein 11-1	5	4	48.9	11.076	92	0	39.429	1//0	1//0	1//0	60185000		13837000	74053000
Tb927.7.4180	Tb927.7.4180	Tb927.7.4180	Fatty acid elongase	1	4	18.4	33.87	305	0	35.456	0//0	1//0	1//0	33052000		39048000	34043000
Tb927.8.8300	Tb927.8.8300	Tb927.8.8300	amino acid transporter, putative	1	4	11.3	50.17	471	0	29.297	0//0	1//0	1//0	46081000		45551000	41618000
Tb927.3.4080	Tb927.3.4080	Tb927.3.4080	Pyruvate transporter, putative	5	4	10.8	64.136	583	0	28.263	0//0	1//0	1//0	70280000		61037000	50724000
Tb927.11.10780	Tb927.11.10780	Tb927.11.10780	Voltage-dependent anion channel, putative	1	4	21.5	30.902	279	0	28.144	0//0	1//0	1//0	28495000		17666000	18281000
Tb927.11.11590	Tb927.11.11590	Tb927.11.11590	Eukaryotic translation initiation factor 3 subunit E	1	4	19.6	46.677	413	0	26.744	1//0	1//0	1//0	23129000		6879900	9363500
Tb927.5.940	Tb927.5.940	Tb927.5.940	NADH-dependent fumarate reductase, putative	1	4	36	87.388	811	0	26.612	1//0	1//0	1//0	27571000		23456000	27738000
Tb927.5.520	Tb927.5.520	Tb927.5.520	stomatin-like protein, putative	1	4	14.1	55.979	531	0	26.264	0//0	1//0	1//0	22599000		11714000	13289000
Tb927.8.7980	Tb927.8.7980	Tb927.8.7980	Pyrophosphate-energized vacuolar membrane proton pump 2, putative	2	4	5.3	86.003	826	0	25.837	0//0	1//0	1//0	23186000		27529000	22794000
Tb927.8.4010	Tb927.8.4010	Tb927.8.4010	Flagellum adhesion protein 1	1	4	15.2	59.462	546	0	25.055	0//0	1//0	1//0	56876000		38830000	41575000
Tb927.11.6210	Tb927.11.6210	Tb927.11.6210	Lanosterol 14-alpha demethylase	1	4	13.1	54.372	481	0	24.799	0//0	1//0	1//0	21094000		12576000	11418000
Tb927.9.3120	Tb927.9.3120	Tb927.9.3120	STE/STE11 serine/threonine-protein kinase, putative	1	4	5.8	112.32	1013	0	24.188	0//0	1//0	1//0	7840100		7653300	8568900
Tb927.11.12830	Tb927.11.12830	Tb927.11.12830	acyl-CoA binding protein, putative	1	4	8.2	84.782	778	0	22.762	0//0	1//0	1//0	11193000		11436000	9516900
Tb927.2.1260	Tb927.2.1260	Tb927.2.1260	expression site-associated gene 4 (ESAG4), degenerate	1	3	3.9	110.82	1018	0	29.42	0//0	1//0	1//0	292700000		273040000	290720000
Tb927.7.3330	Tb927.7.3330	Tb927.7.3330	Flagellar attachment zone protein 10	1	3	30.8	502.65	4334	0	25.997	0//0	1//0	1//0	19115000		27593000	14854000
Tb927.11.6040	Tb927.11.6040	Tb927.11.6040	Nodulin-like, putative	1	3	5.9	70.825	643	0	24.439	0//0	1//0	1//0	6203600		8297000	5775500
Tb927.11.15100	Tb927.11.15100	Tb927.11.15100	Tb5.20	1	3	3.5	118.44	1083	0	23.9	0//0	1//0	1//0	12491000		13764000	12120000
Tb927.6.2640	Tb927.6.2640	Tb927.6.2640	importin alpha subunit, putative	1	3	7.5	58.065	533	0	23.357	1//0	1//0	1//0	15833000		6497400	7068900
Tb927.9.8950	Tb927.9.8950	Tb927.9.8950	metallo- peptidase, Clan M- Family M48	1	3	11	48.904	427	0	22.564	0//0	1//0	1//0	38626000		48798000	30072000
Tb927.10.230	Tb927.10.230	Tb927.10.230	proteasome subunit alpha type-5, putative	1	3	16.7	27.176	246	0	21.641	0//0	1//0	1//0	4372200		2807000	1934800
Tb927.10.4450	Tb927.10.4450	Tb927.10.4450	stress-inducible protein STI1-like, putative	3	3	12.8	28.425	257	0	20.341	0//0	1//0	1//0	17391000		8517300	11365000
Tb927.10.9830	Tb927.10.9830	Tb927.10.9830	Mitochondrial ATP synthase subunit, putative	1	3	30.6	17.194	157	0	19.771	0//0	1//0	1//0	21373000		9232800	18190000
Tb927.7.5990	Tb927.7.5990	Tb927.7.5990	protein associated with differentiation 7, putative	7	3	7.2	65.42	585	0	19.737	0//0	1//0	1//0	25128000		28628000	25805000
Tb927.4.4730	Tb927.4.4730	Tb927.4.4730	amino acid transporter, putative	2	3	5.9	51.488	473	0	18.819	0//0	1//0	1//0	8669400		8663700	10636000
Tb927.10.4760	Tb927.10.4760	Tb927.10.4760	Integral membrane protein DUF106, putative	1	3	12.4	27.159	242	0	18.632	0//0	1//0	1//0	14578000		9269800	9784200
Tb927.3.5430	Tb927.3.5430	Tb927.3.5430	hypothetical protein, conserved	1	3	12.2	31.212	271	0	18.604	0//0	1//0	1//0	11198000		6324300	6021500
Tb927.4.4350	Tb927.4.4350	Tb927.4.4350	emp24/gp25L/p24 family/GOLD, putative	1	3	23.2	23.321	203	0	17.573	0//0	1//0	1//0	13576000		7512400	8399500
Tb927.10.9080	Tb927.10.9080	Tb927.10.9080	pteridine transporter, putative	4	3	7.5	69.998	640	0	17.403	0//0	1//0	1//0	19045000		23237000	16046000
Tb11.v5.0579	Tb11.v5.0579.1;Tb927.10.9570	Tb11.v5.0579.1;Tb927.10.9570	hypothetical protein, conserved	2	3	9	66.565	608	0	17.312	0//0	1//0	1//0	6492100		6880300	7966200
Tb927.10.13280	Tb927.10.13280	Tb927.10.13280	hypothetical protein, conserved	1	3	1.9	286.2	2606	0	16.947	0//0	1//0	1//0	5422600		6483600	5554400
Tb927.9.5520	Tb927.9.5520	Tb927.9.5520	ubiquitin carboxyl-terminal hydrolase, putative	1	3	4.3	151.16	1342	0	16.564	0//0	1//0	1//0	6436100		5935200	7200300
Tb927.6.2490	Tb927.6.2490	Tb927.6.2490	succinate dehydrogenase subunit 7	1	3	15.4	28.031	240	0	16.512	0//0	1//0	1//0	10217000		4694100	6437600
Tb927.6.4980	Tb927.6.4980	Tb927.6.4980	40S ribosomal protein S14	4	2	16.7	15.513	144	0	20.165	0//0	1//0	1//0	10056000		5352600	9604200
Tb927.9.15090	Tb927.9.15090	Tb927.9.15090	cytosolic coat protein, putative	1	2	16.4	24.595	219	0	19.274	0//0	1//0	1//0	11432000		6832300	7700900
Tb927.4.3640	Tb927.4.3640	Tb927.4.3640	serine threonine-protein phosphatase PP1, putative	3	2	6.8	33.577	294	0	16.336	0//0	1//0	1//0	19602000		11378000	8421400
Tb927.11.540	Tb927.11.540.1;Tb927.11.540.2	Tb927.11.540.1;Tb927.11.540.2	ABC transporter, mitochondrial, putative	2	2	7.7	72.968	665	0	16.115	0//0	1//0	1//0	5389700		6135000	5927100
Tb927.10.14170	Tb927.10.14170	Tb927.10.14170	aquaglyceroporin 2	1	2	8.7	33.593	312	0	15.234	0//0	1//0	1//0	23006000		20481000	24723000
Tb927.11.16510	Tb927.11.16510	Tb927.11.16510	hypothetical protein, conserved	1	2	19.9	16.327	146	0	14.108	0//0	1//0	1//0	13392000		7344500	9355600
Tb927.1.2260	Tb927.1.2260	Tb927.1.2260	small myristoylated protein 1-2	1	2	37.2	14.03	129	0	13.882	0//1	1//0	1//0	29024000		13694000	21319000
Tb927.10.7340	Tb927.10.7340	Tb927.10.7340	40S ribosomal protein S24E, putative	2	2	22.6	15.683	137	0	13.525	0//0	1//0	1//0	15088000		9502700	9232900
Tb927.4.1020	Tb927.4.1020	Tb927.4.1020	serine-palmitoyl-CoA transferase, putative	1	2	7.8	54.128	490	0	13.513	0//0	1//0	1//0	11735000		5975800	7096000
Tb927.8.5120	Tb927.8.5120	Tb927.8.5120	cytochrome c	1	2	24.6	12.3	114	0	13.262	1//0	1//0	1//0	11846000		5461200	9156100
Tb927.8.7670	Tb927.8.7670	Tb927.8.7670	amino acid transporter, putative	13	2	6.2	49.634	466	0	13.098	0//0	1//0	1//0	16157000		19842000	15424000
Tb927.5.3120	Tb927.5.3120	Tb927.5.3120	eukaryotic translation initiation factor 2 beta subunit, putative	1	2	7.7	34.967	313	0	13.002	1//0	1//0	1//0	15021000		5180400	7525500
Tb927.10.16190	Tb927.10.16190	Tb927.10.16190	procyclic-enriched flagellar receptor adenylate cyclase 2	3	2	13.8	137.9	1254	0	12.905	0//0	1//0	1//0	13010000		13501000	13647000
Tb927.11.11770	Tb927.11.11770	Tb927.11.11770	Eukaryotic translation initiation factor 4E-3	1	2	5	47.963	442	0	12.878	0//0	1//0	1//0	12605000		4985600	8550400
Tb927.10.8830	Tb927.10.8830	Tb927.10.8830	Flagellum attachment zone protein 5	1	2	4.6	66.659	585	0	12.871	0//0	1//0	1//0	13164000		15353000	11890000
Tb927.10.9770	Tb927.10.9770	Tb927.10.9770	gamma-tubulin complex component 2	2	2	5.9	87.083	784	0	12.813	0//0	1//0	1//0	10797000		9600200	8747700
Tb11.v5.0207	Tb11.v5.0207.1;Tb927.10.6150	Tb11.v5.0207.1;Tb927.10.6150	neurobeachin/beige protein, putative	2	2	0.8	280.24	2503	0	12.605	1//0	1//0	1//0	43749000		8830600	11800000
Tb927.4.4440	Tb927.4.4440	Tb927.4.4440	adenylyl cyclase	1	2	30.7	138.7	1247	0	12.567	0//0	1//0	1//0	9081100		8343000	11308000
Tb927.7.240	Tb927.7.240	Tb927.7.240	40S ribosomal protein S33, putative	2	2	23.3	11.17	103	0	12.54	0//0	1//0	1//0	5507000		2641500	5207500
Tb927.11.2580	Tb927.11.2580	Tb927.11.2580	Present in the outer mitochondrial membrane proteome 11	1	2	8.6	41.554	385	0	12.453	0//0	1//0	1//0	5646300		6759000	4659100
Tb927.10.6640	Tb927.10.6640	Tb927.10.6640	transmembrane emp24 domain-containing protein	1	2	8.7	28.188	253	0	12.217	0//0	1//0	1//0	5866500		4420900	2509000
Tb927.8.6240	Tb927.8.6240	Tb927.8.6240	STOP axonemal protein	1	2	7.9	30.042	266	0	12.214	0//0	1//0	1//0	5468600		3678600	1861300
Tb927.1.2570	Tb927.1.2570	Tb927.1.2570	coatomer beta subunit	1	2	3	110.05	982	0	11.705	0//0	1//0	1//0	3542000		3208700	2287500
Tb927.7.1910	Tb927.7.1910	Tb927.7.1910	pyridoxal phosphate containing glycine decarboxylase, putative	1	2	3.2	106.29	970	0	11.507	0//0	1//0	1//0	3506900		3560700	3609100
Tb927.2.5910	Tb927.2.5910	Tb927.2.5910	40S ribosomal protein S13, putative	2	2	10.6	17.309	151	0	11.327	0//0	1//0	1//0	30563000		13090000	26446000
Tb927.1.1670	Tb927.1.1670	Tb927.1.1670	ARM-like helical domain-containing protein	2	2	3.2	120.87	1081	0.0015798	11.049	0//0	1//0	1//0	2770300		3266600	2919800
Tb927.10.3640	Tb927.10.3640	Tb927.10.3640	nuclear transmembrane protein, putative	1	2	9.9	31.534	284	0.0015699	10.955	0//0	1//0	1//0	4590500		4682700	5454800
Tb927.1.4420	Tb927.1.4420	Tb927.1.4420	ABC transporter, putative	1	2	2.5	104.68	945	0.0015649	10.943	0//0	1//0	1//0	3504100		3561400	3718900
Tb927.9.8160	Tb927.9.8160	Tb927.9.8160	chaperone protein DnaJ, putative	1	2	8.1	47.83	430	0.0015552	10.894	0//0	1//0	1//0	10650000		11959000	12632000
Tb927.4.2060	Tb927.4.2060	Tb927.4.2060	Flagellum attachment zone protein 8	1	2	4.4	66.835	586	0.0046083	10.683	0//0	1//0	1//0	11929000		5923900	7552400

### Sheet: CARP3 IP 2-fold enriched
Leading_Protein	Protein IDs	Majority protein IDs	Fasta headers	Number of proteins	Razor + unique peptides	Sequence coverage [%]	Mol. weight [kDa]	Sequence length	Q-value	Score	Num Ident byMSMS//byMatch WT	Num Ident byMSMS//byMatch CARP3_rep1	Num Ident byMSMS//byMatch CARP3_rep2	Intensity	LFQ WT	LFQ CARP3_rep1	LFQ CARP3_rep2	FC R1/Cas9	FC R2/Cas9
Tb927.7.5340	Tb927.7.5340	Tb927.7.5340	cAMP response protein 3	1	56	80.7	56.822	498	0	323.31	1//0	1//0	1//0	117000000000	160010000	58027000000	73188000000	362.646	457.396
Tb927.10.6050	Tb927.10.6050	Tb927.10.6050	clathrin heavy chain	3	37	34.8	190.62	1703	0	282.28	1//0	1//0	1//0	226640000	25192000	211400000	205190000	8.39155	8.14505
Tb927.5.3800	Tb927.5.3800	Tb927.5.3800	glutamine hydrolysing (not ammonia-dependent) carbomoyl phosphate synthase, putative	1	30	24.9	204.09	1833	0	196.1	1//0	1//0	1//0	171100000	56426000	153420000	142970000	2.71896	2.53376
Tb927.9.10100	Tb927.9.10100	Tb927.9.10100	SET domain-containing protein, putative	1	27	28.8	160.65	1449	0	200.61	1//0	1//0	1//0	193660000	74437000	183160000	168990000	2.4606	2.27024
Tb927.3.1380	Tb927.3.1380	Tb927.3.1380	ATP synthase subunit beta, mitochondrial	1	26	70.3	55.775	519	0	323.31	1//0	1//0	1//0	2554500000	574830000	1175100000	1157200000	2.04426	2.01312
Tb927.11.15370	Tb927.11.15370	Tb927.11.15370	Importin subunit beta-4, putative	1	25	35.2	117.88	1072	0	323.31	1//0	1//0	1//0	801530000	58998000	600290000	592290000	10.1748	10.0392
Tb927.10.14240	Tb927.10.14240	Tb927.10.14240	N-myristoyltransferase	2	20	68.2	50.528	446	0	323.31	1//0	1//0	1//0	2107200000	4329400	900720000	1391000000	208.047	321.292
Tb927.4.1080	Tb927.4.1080	Tb927.4.1080	V-type ATPase, A subunit, putative	1	19	42.8	67.749	610	0	231.25	1//0	1//0	1//0	297230000	5805900	59173000	283220000	10.1919	48.7814
Tb927.11.11690	Tb927.11.11690	Tb927.11.11690	Vacuolar proton pump subunit B, putative	1	18	56.4	55.619	495	0	299.61	1//0	1//0	1//0	368180000	1998100	190090000	213990000	95.1354	107.097
Tb927.5.2930	Tb927.5.2930	Tb927.5.2930	Mitochondrial ATP synthase subunit, putative	1	18	45.7	43.308	370	0	185.71	1//0	1//0	1//0	261780000	30919000	117570000	129930000	3.80252	4.20227
Tb927.8.4810	Tb927.8.4810	Tb927.8.4810	prohibitin 1	1	17	58.8	31.429	277	0	133.43	1//0	1//0	1//0	330310000	5488200	194740000	170740000	35.4834	31.1104
Tb927.7.7430	Tb927.7.7430	Tb927.7.7430	ATP synthase F1, alpha subunit	2	16	34.8	63.502	584	0	323.31	1//0	1//0	1//0	988690000	186790000	429530000	496000000	2.29953	2.65539
Tb927.2.2520	Tb927.2.2520	Tb927.2.2520	Mitochondrial outer membrane protein porin 2	2	15	68.9	29.189	270	0	323.31	1//0	1//0	1//0	3789100000	333080000	2067000000	2039100000	6.20572	6.12195
Tb927.8.1640	Tb927.8.1640	Tb927.8.1640	MSP-B, putative	5	13	42.4	59.905	554	0	323.31	1//0	1//0	1//0	341240000	57718000	167850000	157800000	2.9081	2.73398
Tb927.10.4310	Tb927.10.4310	Tb927.10.4310	prohibitin 2, putative	2	13	62	32.215	295	0	167.07	1//0	1//0	1//0	657440000	20373000	369100000	349270000	18.1171	17.1438
Tb927.9.9660	Tb927.9.9660	Tb927.9.9660	Mitochondrial import receptor subunit ATOM40	1	12	45.9	38.295	351	0	154.81	1//0	1//0	1//0	363740000	29165000	226850000	132560000	7.77816	4.54517
Tb927.10.8030	Tb927.10.8030	Tb927.10.8030	Mitochondrial ATP synthase subunit 5	1	12	53.7	28.834	255	0	149.61	1//0	1//0	1//0	226430000	21693000	121170000	128870000	5.58567	5.94063
Tb927.4.3740	Tb927.4.3740	Tb927.4.3740	flagellar attachment zone protein 1	1	12	38.3	192.57	1692	0	87.316	1//0	1//0	1//0	275600000	47990000	285580000	239100000	5.95082	4.98229
Tb927.3.3130	Tb927.3.3130	Tb927.3.3130	Present in the outer mitochondrial membrane proteome 24	1	11	9	178.08	1642	0	84.677	1//0	1//0	1//0	61478000	7759800	56044000	50867000	7.22235	6.55519
Tb927.10.520	Tb927.10.520	Tb927.10.520	Mitochondrial ATP synthase subunit, putative	1	11	40.2	46.781	396	0	79.533	1//0	1//0	1//0	237870000	14105000	108640000	126550000	7.70223	8.972
Tb927.10.12510	Tb927.10.12510	Tb927.10.12510	P-type H+-ATPase, putative	2	11	13.5	100.63	920	0	70.219	1//0	1//0	1//0	188660000	14658000	165800000	115900000	11.3112	7.90695
Tb927.1.4100	Tb927.1.4100	Tb927.1.4100	cytochrome oxidase subunit IV	1	10	34.3	40.534	353	0	109.77	1//0	1//0	1//0	440070000	41090000	253340000	173390000	6.16549	4.21976
Tb927.9.11580	Tb927.9.11580	Tb927.9.11580	glycosomal membrane protein	2	9	58.8	26.408	243	0	323.31	1//0	1//0	1//0	2310800000	364940000	1132900000	1370300000	3.10435	3.75486
Tb927.8.5460	Tb927.8.5460	Tb927.8.5460	Flagellar calcium-binding 44 kDa protein	6	9	26.5	45.718	407	0	203.78	1//0	1//0	1//0	673430000	110510000	330690000	355100000	2.9924	3.21328
Tb927.11.2410	Tb927.11.2410	Tb927.11.2410	Flabarin, putative	1	9	46.4	24.58	222	0	194.02	1//0	1//0	1//0	270400000	18387000	129000000	177110000	7.01583	9.63235
Tb927.9.10310	Tb927.9.10310	Tb927.9.10310	mitochondrial carrier protein 11	1	9	32.8	34.295	317	0	79.695	1//0	1//0	1//0	312380000	54051000	172880000	156640000	3.19846	2.898
Tb927.6.1520	Tb927.6.1520	Tb927.6.1520	Aquaglyceroporin 1	1	7	41.4	35.066	321	0	184.76	1//0	1//0	1//0	293520000	6908200	337980000	239740000	48.9245	34.7037
Tb927.5.440	Tb927.5.440	Tb927.5.440	trans-sialidase, putative	2	7	15.1	84.562	775	0	60.353	1//0	1//0	1//0	36576000	6987100	19924000	42927000	2.85154	6.14375
Tb927.8.6580	Tb927.8.6580	Tb927.8.6580	Succinate dehydrogenase [ubiquinone] flavoprotein subunit, mitochondrial	1	7	20.2	66.88	609	0	57.555	1//0	1//0	1//0	87109000	16254000	42879000	43097000	2.63806	2.65147
Tb927.3.3460	Tb927.3.3460	Tb927.3.3460	succinate dehydrogenase flavoprotein subunit, putative	1	7	22.6	53.228	483	0	48.915	1//0	1//0	1//0	72738000	10500000	40921000	28824000	3.89724	2.74514
Tb927.3.2490	Tb927.3.2490	Tb927.3.2490	hypothetical protein, conserved	1	7	10.7	110.07	963	0	42.087	1//0	1//0	1//0	18189000	7030200	18079000	15085000	2.57162	2.14574
Tb927.6.4990	Tb927.6.4990	Tb927.6.4990	mitochondrial ATP synthase delta chain	1	6	40.7	20.147	182	0	52.911	1//0	1//0	1//0	97121000	13514000	42927000	56588000	3.17648	4.18736
Tb927.1.2230	Tb927.1.2230	Tb927.1.2230	small myristoylated protein 1-1	1	5	60.2	13.535	123	0	73.648	1//0	1//0	1//0	199570000	11553000	67201000	181580000	5.81676	15.7171
Tb927.10.8530	Tb927.10.8530	Tb927.10.8530	glucose transporter 2A	8	5	5.7	56.926	529	0	35.904	1//0	1//0	1//0	157810000	35264000	158820000	119920000	4.50374	3.40064
Tb927.8.890	Tb927.8.890	Tb927.8.890	Ras-related protein Rab1A	1	5	48.1	22.714	208	0	35.049	1//0	1//0	1//0	137700000	23460000	67660000	72223000	2.88406	3.07856
Tb927.11.13007	Tb927.11.13007	Tb927.11.13007	ubiquitin-60S ribosomal protein L40	5	4	36.7	14.656	128	0	121.08	1//0	1//0	1//0	205050000	37298000	124230000	163550000	3.33074	4.38495
Tb11.v5.0827	Tb11.v5.0827.1;Tb927.2.4230	Tb11.v5.0827.1;Tb927.2.4230	NUP-1 protein, putative	2	4	22.6	75.242	676	0	53.799	1//0	1//0	1//0	79619000	21186000	78005000	64805000	3.68191	3.05886
Tb927.2.4580	Tb927.2.4580	Tb927.2.4580	UNC119	1	4	39.8	22.66	196	0	50.989	1//0	1//0	1//0	63005000	12381000	26804000	39785000	2.16493	3.21339
Tb927.8.1570	Tb927.8.1570	Tb927.8.1570	Uncharacterised protein family (UPF0172), putative	1	4	19.1	28.825	272	0	28.643	1//0	1//0	1//0	43602000	5078800	21942000	21182000	4.32031	4.17067
Tb927.9.3170	Tb927.9.3170	Tb927.9.3170	cytochrome oxidase subunit V	1	3	20.4	22.229	196	0	20.6	1//0	1//0	1//0	106380000	20694000	52909000	57294000	2.55673	2.76863
Tb927.10.13740	Tb927.10.13740	Tb927.10.13740	synaptotagmin, putative	1	2	5.2	67.308	594	0	12.892	1//0	1//0	1//0	30905000	5929300	24971000	25011000	4.21146	4.2182

### Sheet: ACP3 IP not detected in WT
Leading_Protein	GN	Protein IDs	Majority protein IDs	Product Description	Gene Name or Symbol	Number of proteins	Razor + unique peptides	Sequence coverage [%]	Mol. weight [kDa]	Sequence length	Q-value	Score	Num Ident byMSMS//byMatch ACP3	Num Ident byMSMS//byMatch ACP5	Num Ident byMSMS//byMatch CAS9	Intensity	LFQ 1_ACP3	LFQ 2_ACP3	LFQ 1_CAS9	LFQ 2_CAS9
Tb927.11.13740		Tb927.11.13740	Tb927.11.13740	procyclic-enriched flagellar receptor adenylate cyclase 5	ACP5	1	59	68.9	133.78	1214	0	323.31	2//0	2//0	0//0	45003000000	725940000	35502000
Tb927.7.5340		Tb927.7.5340	Tb927.7.5340	cAMP response protein 3	CARP3	1	34	71.3	56.822	498	0	323.31	2//0	2//0	0//0	19976000000	1143300000	610560000
Tb927.7.7470		Tb927.7.7470	Tb927.7.7470	procyclic-enriched flagellar receptor adenylate cyclase 3	ACP3	1	41	46	132.9	1205	0	323.31	2//0	2//0	0//0	13342000000	8784300000	450110000
Tb927.3.3450		Tb927.3.3450	Tb927.3.3450	ADP-ribosylation factor-like protein 3, putative	ARL3A	1	11	69.1	19.881	178	0	281.07	2//0	1//1	0//0	1170200000	1051900	46668000
Tb927.3.3490		Tb927.3.3490	Tb927.3.3490	High mobility group protein TDP1	TDP1	1	15	52	30.866	271	0	190.37	1//1	1//0	0//0	1478400000	836160	75166000
Tb927.11.15910		Tb927.11.15910	Tb927.11.15910	iron superoxide dismutase	SODB1	1	13	94.9	22.048	198	0	189.8	2//0	1//1	0//0	1299800000	319410	52874000
Tb927.10.3030		Tb927.10.3030	Tb927.10.3030	proteasome regulatory non-ATPase subunit 11	RPN11	2	11	66.2	33.847	305	0	182.61	2//0	2//0	0//0	806150000	2102000	55113000
Tb927.11.3740		Tb927.11.3740	Tb927.11.3740	proteasome regulatory ATPase subunit 2	RPT2	1	16	51	48.928	437	0	149.12	2//0	2//0	0//0	738830000	3800200	50309000
Tb927.8.7020		Tb927.8.7020	Tb927.8.7020	peptidase, putative	N/A	1	19	25.9	118.86	1064	0	146.47	1//1	1//0	0//0	348950000	557580	32951000
Tb927.7.2710		Tb927.7.2710	Tb927.7.2710	NADH-cytochrome b5 reductase, putative	N/A	1	10	50.5	31.885	287	0	138.49	1//1	1//1	0//0	618130000	2299000	25383000
Tb927.10.5670		Tb927.10.5670	Tb927.10.5670	N-acetyltransferase subunit Nat1, putative	NAT1	1	17	30.2	82.189	711	0	138.07	1//1	1//0	1//0	391830000	452720	21505000
Tb927.7.7460		Tb927.7.7460	Tb927.7.7460	hypothetical protein, conserved	N/A	1	13	85.9	22.358	192	0	134.69	1//1	1//1	0//0	847860000	577880	40219000
Tb927.4.2740		Tb927.4.2740	Tb927.4.2740	p25-alpha, putative	N/A	1	10	56.7	16.327	150	0	118.91	1//1	1//0	0//0	1640400000	1197800	62409000
Tb927.5.1700		Tb927.5.1700	Tb927.5.1700	replication Factor A 28 kDa subunit, putative	N/A	1	9	47.1	27.593	255	0	117.42	1//1	1//0	0//0	674630000	838900	37008000
Tb927.9.9860		Tb927.9.9860	Tb927.9.9860	170 kDa glucose-regulated protein, putative	GRP170	1	11	18.8	79.857	720	0	106.9	1//1	1//0	0//0	449140000	5942500	36492000
Tb927.7.280		Tb927.7.280	Tb927.7.280	cyclophilin-type peptidyl-prolyl cis-trans isomerase, putative	PPIase	1	7	45.8	24.302	225	0	102.45	1//1	1//0	0//0	312600000	594370	16351000
Tb927.11.7150		Tb927.11.7150	Tb927.11.7150	NGG1 interacting factor 3-like	N/A	1	9	46.6	30.459	281	0	101.58	1//1	1//0	0//0	391630000	3240200	25767000
Tb927.9.9820		Tb927.9.9820	Tb927.9.9820	glyceraldehyde-3-phosphate dehydrogenase, putative	N/A	1	12	52.1	38.802	355	0	100.08	2//0	2//0	0//0	322060000	18774000	10736000
Tb927.8.1590		Tb927.8.1590	Tb927.8.1590	ubiquitin-protein ligase, putative	upl3	1	15	5.6	470.71	4304	0	98.182	2//0	1//0	0//0	111910000	490620	16871000
Tb927.10.2530		Tb927.10.2530	Tb927.10.2530	adenylate kinase, putative	ADKF	1	9	52.3	24.941	222	0	97.906	2//0	1//0	0//0	287290000	5914100	14020000
Tb927.4.130		Tb927.4.130	Tb927.4.130	receptor-type adenylate cyclase GRESAG 4, pseudogene, putative	N/A	1	6	7.2	105.92	968	0	93.825	2//0	0//0	0//0	925960000	601230000	36838000
Tb927.11.4910		Tb927.11.4910	Tb927.11.4910	predicted ankyrin repeat family protein	N/A	1	12	43.1	43.647	392	0	93.492	2//0	2//0	1//0	771240000	6328000	33060000
Tb927.9.15470		Tb927.9.15470	Tb927.9.15470	kinesin, putative	N/A	2	7	21.7	74.614	681	0	92.967	1//1	1//0	0//0	146860000	2044800	10795000
Tb927.4.2360		Tb927.4.2360	Tb927.4.2360	hypothetical protein, conserved	N/A	1	7	34.1	35.65	320	0	77.562	1//1	1//0	0//0	339170000	6456100	16930000
Tb927.10.9740		Tb927.10.9740	Tb927.10.9740	Regulatory particle triple-A ATPase subunit 6	RPT6	1	7	28.2	45.699	408	0	75.637	1//1	1//1	1//0	186880000	3252800	5250900
Tb927.11.16080		Tb927.11.16080	Tb927.11.16080	Soluble NSF attachment protein, SNAP, putative	N/A	1	7	41.3	32.904	293	0	73.406	1//1	1//0	0//0	238800000	344820	14761000
Tb927.11.10070		Tb927.11.10070	Tb927.11.10070	Bromodomain, putative	BDF3	1	8	41.6	25.415	221	0	71.518	2//0	1//0	0//0	172020000	1598500	12552000
Tb927.10.4980		Tb927.10.4980	Tb927.10.4980	ubiquitin-like protein DSK2, putative	DSK2	1	5	21.2	32.186	302	0	71.358	1//1	1//0	0//0	144350000	498430	9650800
Tb927.10.14780		Tb927.10.14780	Tb927.10.14780	Canertinib-binding protein kinase 1	CBPK1	1	8	39.1	31.375	284	0	70.459	1//1	1//0	0//0	635140000	1439600	45086000
Tb927.9.12770		Tb927.9.12770	Tb927.9.12770	Kinetoplast polyadenylation factor 3	KPAF3	1	9	13.8	116.54	1022	0	64.343	2//0	2//0	1//0	45494000	1846000	1998700
Tb927.10.6800		Tb927.10.6800	Tb927.10.6800	developmentally regulated GTP-binding protein, putative	N/A	1	8	32.1	41.267	368	0	56.126	1//1	1//0	1//0	88265000	4786000	1703700
Tb927.7.7530		Tb927.7.7530	Tb927.7.7530	receptor-type adenylate cyclase GRESAG 4, putative	N/A	1	4	7.3	138.01	1243	0	53.259	2//0	0//2	0//0	550280000	298230000	33129000
Tb927.11.10660		Tb927.11.10660	Tb927.11.10660	Basal body protein	BBP590	4	4	11.2	590.09	5401	0	51.232	2//0	0//0	0//0	56423000	2012400	5254100
Tb927.3.2670		Tb927.3.2670	Tb927.3.2670	hypothetical protein, conserved	N/A	1	6	30.5	28.84	269	0	50.953	1//1	1//0	0//0	205050000	1115700	14135000
Tb927.10.8630		Tb927.10.8630	Tb927.10.8630	Sucrase/ferredoxin-like, putative	N/A	1	6	33.3	27.968	255	0	50.471	1//1	1//0	0//0	122000000	2535100	4186000
Tb927.10.6310		Tb927.10.6310	Tb927.10.6310	major vault protein, putative	MVP	2	8	11.1	96.198	862	0	48.756	1//1	1//0	0//0	72578000	1951600	3338300
Tb927.11.14430		Tb927.11.14430	Tb927.11.14430	proteasome regulatory non-ATP-ase subunit	RPN12	1	6	35.4	31.281	274	0	47.481	1//1	1//1	0//0	148720000	1308300	5417900
Tb927.11.6330		Tb927.11.6330	Tb927.11.6330	6-phosphogluconolactonase	6PGL	1	6	37.2	28.65	266	0	46.763	1//1	0//0	0//0	56906000	457050	3652200
Tb927.4.760		Tb927.4.760	Tb927.4.760	AP-1 adapter complex gamma subunit, putative	N/A	1	6	12	87.344	801	0	46.576	1//1	1//0	1//0	72267000	1921400	4190400
Tb927.1.2210		Tb927.1.2210	Tb927.1.2210	nucleosome assembly protein (NAP), putative	N/A	1	4	19.5	35.904	318	0	46.009	1//1	1//1	0//0	111470000	975820	6389800
Tb927.11.4480		Tb927.11.4480	Tb927.11.4480	Flagellar radial spoke protein 4/6	RSP4/6	1	4	9.4	66.905	585	0	45.22	1//1	1//1	0//0	63374000	1507400	3433200
Tb927.10.510		Tb927.10.510	Tb927.10.510	Present in the outer mitochondrial membrane proteome 19	POMP19	2	5	24.9	37.06	334	0	44.205	1//1	1//0	0//0	92123000	2316700	4370500
Tb927.7.3500		Tb927.7.3500	Tb927.7.3500	Prostaglandin E synthase	N/A	1	5	26.9	35.436	312	0	41.433	1//1	1//0	1//0	74945000	1492800	3419500
Tb927.8.7490		Tb927.8.7490	Tb927.8.7490	symplekin	N/A	2	6	6.9	157.97	1445	0	41.083	1//1	1//1	1//0	55968000	842160	2534200
Tb927.10.3570		Tb927.10.3570	Tb927.10.3570	RNA editing exonuclease 2	KREX2	2	7	11.1	99.416	907	0	40.659	1//1	1//0	1//0	44310000	2223000	2124200
Tb927.9.1600		Tb927.9.1600	Tb927.9.1600	hypothetical protein, conserved	TZP182	1	7	9	182.2	1605	0	39.784	2//0	1//0	0//0	70999000	2902200	6666200
Tb927.11.260		Tb927.11.260	Tb927.11.260	Putative intraflagellar transport protein F6	PIFTF6	1	7	7.5	149.06	1356	0	38.636	2//0	0//0	0//0	16634000	3372400	4059900
Tb927.9.10500		Tb927.9.10500	Tb927.9.10500	HAD hydrolase, TIGR01456 family/HAD hydrolase, family IIA, putative	N/A	1	5	12.5	59.455	529	0	37.989	1//1	1//0	1//0	68587000	2910600	2962800
Tb927.1.1540		Tb927.1.1540	Tb927.1.1540	Tubulin/FtsZ family, putative	N/A	1	5	15.4	71.283	651	0	37.741	2//0	1//0	0//0	83237000	2175100	5146900
Tb927.5.950		Tb927.5.950	Tb927.5.950	monothiol glutaredoxin, putative	N/A	1	5	20.7	24.515	222	0	34.849	1//1	1//0	0//0	190180000	2238600	5969000
Tb927.2.1260		Tb927.2.1260	Tb927.2.1260	expression site-associated gene 4 (ESAG4), degenerate	N/A	1	4	5.4	110.82	1018	0	34.556	2//0	0//2	0//0	863460000	589030000	26551000
Tb927.5.2890		Tb927.5.2890.2	Tb927.5.2890.2	AAA domain (dynein-related subfamily)/von Willebrand factor type A domain containing protein, putative	N/A	2	6	4	236.85	2163	0	33.427	1//1	1//0	1//0	9811600	3615500	1172800
Tb927.10.12990		Tb927.10.12990	Tb927.10.12990	predicted ankyrin repeat family protein	N/A	1	3	19.9	32.826	296	0	33.151	1//1	1//0	0//0	66413000	1211800	2918500
Tb927.9.1770		Tb927.9.1770	Tb927.9.1770	Zn-finger in Ran binding protein and others/SPRY domain/HECT-domain (ubiquitin-transferase), putative	N/A	1	5	2.7	329.16	2977	0	33.136	2//0	0//0	0//0	26804000	1879400	4191100
Tb11.02.5420		Tb11.02.5420	Tb11.02.5420	NADPH-cytochrome p450 reductase, putative	CPR	3	5	8.4	69.987	631	0	32.817	2//0	1//0	1//0	59099000	2885000	2402300
Tb927.3.5530		Tb927.3.5530	Tb927.3.5530	Tb-292 membrane associated protein	Tb-292	1	4	2.3	279.19	2463	0	32.612	2//0	1//1	0//0	30720000	2243300	3128500
Tb927.8.2770		Tb927.8.2770	Tb927.8.2770	inositol 1,4,5-trisphosphate receptor	IP3R	2	5	2.5	342.48	3099	0	30.801	1//1	0//0	0//0	34956000	3482400	4215000
Tb927.5.2620		Tb927.5.2620	Tb927.5.2620	hypothetical protein, conserved	N/A	1	2	8.8	48.704	452	0	30.055	1//1	1//0	0//0	69873000	2026400	2852100
Tb927.8.1210		Tb927.8.1210	Tb927.8.1210	hypothetical protein, conserved	N/A	1	3	31	77.786	686	0	29.187	1//1	0//0	0//0	174080000	1049700	17626000
Tb927.4.3620		Tb927.4.3620	Tb927.4.3620	serine threonine-protein phosphatase PP1, putative	PP1-6	3	4	13.9	33.713	294	0	29.019	1//1	1//1	0//0	90523000	1697400	3416000
Tb927.3.3940		Tb927.3.3940	Tb927.3.3940	RNA-binding protein, putative	DRBD11	3	4	11.1	61.716	593	0	27.989	1//1	1//1	1//0	29503000	778680	696380
Tb927.9.1710		Tb927.9.1710	Tb927.9.1710	hypothetical protein, conserved	N/A	1	2	7.3	52.951	465	0	25.722	2//0	1//0	1//0	36630000	2036600	1694300
Tb927.3.3610		Tb927.3.3610	Tb927.3.3610	peroxisomal targeting signal 2 receptor, putative	PEX7	1	3	11.6	39.734	361	0	25.145	1//1	1//0	1//0	84951000	1444000	2644400
Tb927.6.4200		Tb927.6.4200	Tb927.6.4200	LSU ribosomal protein, mitochondrial, putative	N/A	1	3	8.6	50.398	444	0	24.714	1//1	1//0	1//0	27691000	786420	935030
Tb927.7.3880		Tb927.7.3880	Tb927.7.3880	Basal body protein	BBP87	1	4	8.1	87.072	776	0	24.612	1//1	1//0	1//0	37393000	1781200	1864900
Tb927.4.1630		Tb927.4.1630	Tb927.4.1630	ribosomal RNA processing protein 6	RRP6	1	4	7.4	78.548	703	0	24.372	2//0	1//0	0//0	31068000	1377100	2208900
Tb927.7.1620		Tb927.7.1620	Tb927.7.1620	Cleavage factor I 25 kDa subunit, putative	CFIm25	1	3	19	32.703	300	0	23.966	2//0	1//0	0//0	24965000	1488600	1079400
Tb927.4.630		Tb927.4.630	Tb927.4.630	MICOS complex subunit MIC34	MIC34	1	3	12.6	33.88	301	0	22.605	2//0	1//0	0//0	82704000	23157000	7875400
Tb927.11.3070		Tb927.11.3070	Tb927.11.3070	ribosome assembly protein RRB1, putative	RRB1	1	3	7.1	64.324	576	0	21.885	1//1	0//0	0//0	43507000	1171600	2953400
Tb927.6.620		Tb927.6.620	Tb927.6.620	hypothetical protein, conserved	N/A	1	4	2.3	301.88	2728	0	21.747	1//1	0//0	1//0	3873900	842220	401220
Tb927.8.2020		Tb927.8.2020	Tb927.8.2020	agmatinase, putative	N/A	1	3	12.1	36.517	331	0	21.077	1//1	0//0	0//0	58473000	5979400	2809900
Tb927.4.3660		Tb927.4.3660	Tb927.4.3660	hypothetical protein, conserved	N/A	1	3	7.7	54.816	481	0	21.07	2//0	1//0	1//0	71940000	15958000	8803700
Tb927.7.7210		Tb927.7.7210	Tb927.7.7210	Present in the outer mitochondrial membrane proteome 37	POMP37	1	3	7.3	77.526	696	0	20.769	2//0	1//0	0//0	69057000	3458800	6428800
Tb927.10.10280		Tb927.10.10280	Tb927.10.10280	Microtubule-associated repetitive protein 2	MARP2	1	3	86.8	267.6	2371	0	20.719	1//1	1//1	0//2	243290000	2229500	20252000
Tb927.9.11000		Tb927.9.11000	Tb927.9.11000	ras-related protein RAB7, putative	RAB7	1	2	10.9	23.832	220	0	19.309	2//0	2//0	0//0	115910000	11278000	2901800
Tb927.1.1730		Tb927.1.1730	Tb927.1.1730	Polyadenylation mediator complex protein PAMC1, putative	PAMC1	1	3	8.2	75.065	693	0	17.758	2//0	2//0	1//0	15554000	2331600	435380
Tb927.6.800		Tb927.6.800	Tb927.6.800	receptor-type adenylate cyclase GRESAG 4, putative	N/A	5	2	4.3	137.88	1246	0	17.705	2//0	0//2	0//0	68071000	23450000	11341000
Tb927.4.3840		Tb927.4.3840	Tb927.4.3840	nucleolar protein, putative	N/A	1	2	5.5	65.107	579	0	17.214	1//1	0//0	0//0	7137600	1299900	350900
Tb927.11.6040		Tb927.11.6040	Tb927.11.6040	Nodulin-like, putative	N/A	1	2	4.5	70.825	643	0	17.193	1//1	0//0	0//0	15657000	786540	3741300
Tb927.9.7180		Tb927.9.7180	Tb927.9.7180	adenosine monophosphate deaminase, putative	N/A	1	3	3	189.71	1690	0	16.533	1//1	1//0	1//0	40401000	576380	717870
Tb927.10.2810		Tb927.10.2810	Tb927.10.2810	hypothetical protein, conserved	N/A	1	3	9.5	38.589	338	0	16.483	2//0	0//0	0//0	69447000	2172100	5639100
Tb927.5.2410		Tb927.5.2410	Tb927.5.2410	kinesin, putative	KIN-E	1	3	2.8	149.64	1339	0	16.478	1//1	0//0	1//0	14624000	911420	1132600
Tb927.8.560		Tb927.8.560	Tb927.8.560	hypothetical protein, conserved	N/A	1	2	5	64.616	577	0	15.727	1//1	1//0	0//0	17088000	726440	681480
Tb927.7.5990		Tb927.7.5990	Tb927.7.5990	protein associated with differentiation 7, putative	PAD7	8	2	4.8	65.42	585	0.00057176	14.633	2//0	0//0	1//0	33864000	3641300	3999600
Tb927.10.4080		Tb927.10.4080	Tb927.10.4080	hypothetical protein, conserved	N/A	1	2	11.6	127.1	1183	0.00055036	13.246	2//0	2//0	1//0	383700000	5058400	32760000
Tb927.11.5190		Tb927.11.5190	Tb927.11.5190	leucine-rich repeat protein (LRRP), putative	N/A	1	2	1.9	168.29	1498	0.00054348	12.766	2//0	0//0	0//0	4572200	706440	1476000
Tb927.8.3710		Tb927.8.3710	Tb927.8.3710	3'-5' exonuclease	SNIP	1	2	5.2	84.503	789	0.00054113	12.601	1//1	1//0	0//0	16887000	1339700	1061300
Tb927.11.15100		Tb927.11.15100	Tb927.11.15100	Tb5.20	N/A	1	2	1.7	118.44	1083	0.0015765	11.586	1//1	0//0	0//0	20679000	688010	2053600
Tb927.2.400		Tb927.2.400	Tb927.2.400	retrotransposon hot spot protein 2 (RHS2), putative	RHS2	1	2	49.9	90.324	789	0.0031414	11.423	1//1	1//1	1//1	19013000	572540	660500
Tb927.8.2080		Tb927.8.2080	Tb927.8.2080	Fungal tRNA ligase phosphodiesterase domain containing protein, putative	N/A	2	2	10.2	20.204	186	0.0056381	10.927	1//1	1//0	0//0	21366000	1961000	1181400
Tb927.7.5190		Tb927.7.5190	Tb927.7.5190	hypothetical protein, conserved	N/A	1	2	1.6	126.87	1184	0.0081425	10.774	1//1	1//0	0//0	38852000	1198300	644000

### Sheet: ACP3 IP 2-fold enriched
Leading_Protein	Protein IDs	Majority protein IDs	Product Description	Input ID	Gene Name or Symbol	Fasta headers	Number of proteins	Razor + unique peptides	Sequence coverage [%]	Mol. weight [kDa]	Sequence length	Q-value	Score	Num Ident byMSMS//byMatch ACP3	Num Ident byMSMS//byMatch ACP5	Num Ident byMSMS//byMatch CAS9	Intensity	LFQ 1_ACP3	LFQ 2_ACP3	LFQ 1_ACP5	LFQ 2_ACP5	LFQ 1_CAS9	LFQ 2_CAS9	FC R1/Cas9R1	FC 3R2/Cas9R2
Tb927.11.13007	Tb927.11.13007	Tb927.11.13007	ubiquitin-60S ribosomal protein L40	Tb927.11.13007	N/A	transcript=Tb927.11.13007	5	5	36.7	14.656	128	0	61.606	2//0	2//0	2//0	1069800000	93798000	80901000	46795000	57846000	42372000	35884000	2.21368	2.25451

### Sheet: ACP5 IP not detected in WT
Leading_Protein	GN	Protein IDs	Majority protein IDs	Product Description	Gene Name or Symbol	Number of proteins	Razor + unique peptides	Sequence coverage [%]	Mol. weight [kDa]	Sequence length	Q-value	Score	Num Ident byMSMS//byMatch ACP3	Num Ident byMSMS//byMatch ACP5	Num Ident byMSMS//byMatch CAS9	Intensity	LFQ 1_ACP5	LFQ 2_ACP5	LFQ 1_CAS9	LFQ 2_CAS9
Tb927.11.13740		Tb927.11.13740	Tb927.11.13740	procyclic-enriched flagellar receptor adenylate cyclase 5	ACP5	1	59	68.9	133.78	1214	0	323.31	2//0	2//0	0//0	45003000000	18485000000	2552600000
Tb927.7.5340		Tb927.7.5340	Tb927.7.5340	cAMP response protein 3	CARP3	1	34	71.3	56.822	498	0	323.31	2//0	2//0	0//0	19976000000	1835600000	664580000
Tb927.7.7470		Tb927.7.7470	Tb927.7.7470	procyclic-enriched flagellar receptor adenylate cyclase 3	ACP3	1	41	46	132.9	1205	0	323.31	2//0	2//0	0//0	13342000000	10635000	18004000
Tb927.3.3450		Tb927.3.3450	Tb927.3.3450	ADP-ribosylation factor-like protein 3, putative	ARL3A	1	11	69.1	19.881	178	0	281.07	2//0	1//1	0//0	1170200000	390650	104100000
Tb927.11.15910		Tb927.11.15910	Tb927.11.15910	iron superoxide dismutase	SODB1	1	13	94.9	22.048	198	0	189.8	2//0	1//1	0//0	1299800000	349720	121890000
Tb927.10.3030		Tb927.10.3030	Tb927.10.3030	proteasome regulatory non-ATPase subunit 11	RPN11	2	11	66.2	33.847	305	0	182.61	2//0	2//0	0//0	806150000	1813100	6673900
Tb927.3.780		Tb927.3.780	Tb927.3.780	proteasome alpha 7 subunit	TbPSA7	1	10	53.2	25.463	237	0	168.13	1//0	1//1	0//0	695900000	9531600	35380000
Tb927.6.1570		Tb927.6.1570	Tb927.6.1570	2-hydroxy-3-oxopropionate reductase, putative	N/A	1	11	63.7	31.753	300	0	167.92	1//0	1//1	0//0	852550000	2474900	11862000
Tb927.11.3740		Tb927.11.3740	Tb927.11.3740	proteasome regulatory ATPase subunit 2	RPT2	1	16	51	48.928	437	0	149.12	2//0	2//0	0//0	738830000	3264100	24632000
Tb927.7.2710		Tb927.7.2710	Tb927.7.2710	NADH-cytochrome b5 reductase, putative	N/A	1	10	50.5	31.885	287	0	138.49	1//1	1//1	0//0	618130000	1125200	31912000
Tb927.7.570		Tb927.7.570	Tb927.7.570	prefoldin, putative	N/A	1	14	70.6	22.754	197	0	138.36	1//0	1//1	0//0	488430000	391030	30088000
Tb927.7.7460		Tb927.7.7460	Tb927.7.7460	hypothetical protein, conserved	N/A	1	13	85.9	22.358	192	0	134.69	1//1	1//1	0//0	847860000	338970	55873000
Tb927.3.5180		Tb927.3.5180	Tb927.3.5180	ADF/Cofilin	COF	1	8	77.9	15.119	136	0	102.95	1//0	1//1	0//0	344160000	894650	53471000
Tb927.9.9820		Tb927.9.9820	Tb927.9.9820	glyceraldehyde-3-phosphate dehydrogenase, putative	N/A	1	12	52.1	38.802	355	0	100.08	2//0	2//0	0//0	322060000	20553000	32847000
Tb927.10.11300		Tb927.10.11300	Tb927.10.11300	paraflagellar rod component, putative	PFC16	1	9	85.7	14.328	126	0	97.304	1//0	1//1	0//0	853810000	745830	136920000
Tb927.6.3650		Tb927.6.3650	Tb927.6.3650	ADP-ribosylation factor-like protein 3C, putative	ARL3C	1	8	59.6	20.072	183	0	94.945	1//0	1//1	0//0	751670000	1466200	52031000
Tb927.11.4910		Tb927.11.4910	Tb927.11.4910	predicted ankyrin repeat family protein	N/A	1	12	43.1	43.647	392	0	93.492	2//0	2//0	1//0	771240000	3225500	39452000
Tb927.6.2200		Tb927.6.2200	Tb927.6.2200	DJ-1 family protein, putative	N/A	1	9	59.4	21.126	197	0	92.705	1//0	2//0	0//0	444520000	4456000	60134000
Tb927.10.14510		Tb927.10.14510	Tb927.10.14510	root hair defective 3 GTP-binding protein (RHD3), putative	N/A	1	9	17.7	95.105	854	0	79.217	1//0	1//1	1//0	128190000	649260	5400800
Tb927.1.3200		Tb927.1.3200	Tb927.1.3200	Suppressor of G2 allele of SKP1, putative	SGT1	1	5	32.1	24.493	221	0	73.815	1//0	1//1	0//0	85397000	2158600	5697000
Tb927.3.2220		Tb927.3.2220	Tb927.3.2220	eukaryotic translation initiation factor 3 subunit j	EIF3J	1	5	34.5	23.8	220	0	67.868	1//0	1//1	0//0	165210000	4695500	4155300
Tb927.3.4360		Tb927.3.4360	Tb927.3.4360	40S ribosomal protein S15A, putative	N/A	2	5	46.2	14.645	130	0	61.782	1//0	1//1	0//0	991890000	1339600	146460000
Tb927.6.3250		Tb927.6.3250	Tb927.6.3250	C2H2 type zinc-finger (2 copies), putative	N/A	1	6	34.1	35.519	323	0	54.453	1//0	1//1	0//0	143820000	3458000	2765000
Tb927.2.2970		Tb927.2.2970	Tb927.2.2970	mitochondrial carrier protein	MCP13	1	6	32.4	33.962	312	0	52.989	1//0	1//1	0//0	86277000	877380	7935900
Tb927.11.15680		Tb927.11.15680	Tb927.11.15680	hypothetical protein, conserved	N/A	1	6	63.6	14.492	129	0	51.418	0//0	1//1	0//0	62735000	1356500	11714000
Tb927.10.1090		Tb927.10.1090	Tb927.10.1090	40S ribosomal protein S23, putative	RPS23	2	4	35.7	15.928	143	0	50.567	1//0	1//1	0//0	664220000	564750	106970000
Tb927.11.14430		Tb927.11.14430	Tb927.11.14430	proteasome regulatory non-ATP-ase subunit	RPN12	1	6	35.4	31.281	274	0	47.481	1//1	1//1	0//0	148720000	4991100	8191200
Tb927.11.15550		Tb927.11.15550	Tb927.11.15550	NADH-cytochrome b5 reductase, putative	B5R	1	5	21.8	33.885	308	0	46.583	1//0	1//1	0//0	313620000	1611000	8855600
Tb927.1.2210		Tb927.1.2210	Tb927.1.2210	nucleosome assembly protein (NAP), putative	N/A	1	4	19.5	35.904	318	0	46.009	1//1	1//1	0//0	111470000	1219600	1599200
Tb927.3.1820		Tb927.3.1820	Tb927.3.1820	mitochondrial RNA binding complex 1 subunit	MRB1820	1	4	17.6	30.237	289	0	45.886	1//0	1//1	0//0	62154000	1223900	3052500
Tb927.9.9000		Tb927.9.9000	Tb927.9.9000	isopentenyl-diphosphate delta-isomerase (type II)	idi1	1	4	18.3	38.986	356	0	45.561	1//0	1//1	1//0	87992000	1361500	4001600
Tb927.3.3280		Tb927.3.3280	Tb927.3.3280	vacuolar protein sorting-associated protein 4, putative	VPS4	1	6	18.9	49.692	444	0	45.222	1//0	1//1	0//0	137190000	747880	925770
Tb927.11.4480		Tb927.11.4480	Tb927.11.4480	Flagellar radial spoke protein 4/6	RSP4/6	1	4	9.4	66.905	585	0	45.22	1//1	1//1	0//0	63374000	867560	2229600
Tb927.8.2000		Tb927.8.2000	Tb927.8.2000	cyclophilin, putative	NCP1	1	6	31.3	28.482	262	0	43.337	1//0	1//1	1//0	165090000	1946700	4845900
Tb927.8.7490		Tb927.8.7490	Tb927.8.7490	symplekin	N/A	2	6	6.9	157.97	1445	0	41.083	1//1	1//1	1//0	55968000	1026600	1515100
Tb927.6.5080		Tb927.6.5080	Tb927.6.5080	Protein of unknown function (DUF3808), putative	N/A	1	5	11.1	65.003	566	0	39.814	1//0	2//0	0//0	120420000	1696600	7989200
Tb927.10.1990		Tb927.10.1990	Tb927.10.1990	major vault protein, putative	MVP	2	6	9.4	95.062	863	0	38.491	1//0	2//0	0//0	359760000	32336000	28479000
Tb927.10.13740		Tb927.10.13740	Tb927.10.13740	synaptotagmin, putative	N/A	1	5	13.8	67.308	594	0	36.885	2//0	2//0	0//0	52287000	3612100	4035300
Tb927.6.4530		Tb927.6.4530	Tb927.6.4530	RNA-binding protein, putative	RBP17	1	4	38.6	16.821	153	0	35.464	1//0	1//1	0//0	35820000	1362100	4026300
Tb927.9.5960		Tb927.9.5960	Tb927.9.5960	succinate dehydrogenase iron-sulfur subunit, putative	SDH2C	1	5	29.3	21.281	188	0	33.33	1//0	1//1	0//0	107140000	3027800	10987000
Tb927.3.5530		Tb927.3.5530	Tb927.3.5530	Tb-292 membrane associated protein	Tb-292	1	4	2.3	279.19	2463	0	32.612	2//0	1//1	0//0	30720000	848080	2840800
Tb927.11.5290		Tb927.11.5290	Tb927.11.5290	mitochondrial carrier protein	MCP9	1	4	15.2	29.883	282	0	30.479	1//0	1//1	0//0	72820000	2126300	5347900
Tb927.3.5550		Tb927.3.5550	Tb927.3.5550	intraflagellar transport protein 27	IFT27	1	4	28.4	20.638	183	0	29.021	1//0	1//1	0//0	103780000	1948000	9321000
Tb927.3.3940		Tb927.3.3940	Tb927.3.3940	RNA-binding protein, putative	DRBD11	3	4	11.1	61.716	593	0	27.989	1//1	1//1	1//0	29503000	864860	362600
Tb927.5.2650		Tb927.5.2650	Tb927.5.2650	L-galactonolactone oxidase	ALO	1	4	8.7	58.791	520	0	27.745	2//0	1//1	0//0	86329000	1063400	6123000
Tb11.v5.0468		Tb11.v5.0468.1	Tb11.v5.0468.1	alpha tubulin, putative	N/A	1	2	88.8	27.962	249	0	25.117	1//1	1//1	0//2	589690000	1698000	9484600
Tb927.7.2410		Tb927.7.2410	Tb927.7.2410	Dynamin family, putative	N/A	1	4	7.3	66.378	600	0	25.026	1//0	2//0	0//0	31759000	7799300	2143300
Tb927.10.13040		Tb927.10.13040	Tb927.10.13040	procyclic-enriched flagellar receptor adenylate cyclase 4	ACP4	1	3	5.3	133.33	1209	0	23.277	1//1	2//0	0//0	14081000	859660	890720
Tb927.3.2880		Tb927.3.2880	Tb927.3.2880	Mitochondrial ATP synthase subunit, putative	N/A	1	3	23.1	12.643	104	0	21.251	0//0	1//1	0//0	52989000	3013500	7962800
Tb927.9.11000		Tb927.9.11000	Tb927.9.11000	ras-related protein RAB7, putative	RAB7	1	2	10.9	23.832	220	0	19.309	2//0	2//0	0//0	115910000	6264900	4895200
Tb927.11.10080		Tb927.11.10080	Tb927.11.10080	LSU ribosomal protein, mitochondrial, putative	N/A	1	2	22.2	21.564	189	0	19.199	0//0	1//1	0//0	23867000	2584600	2805500
Tb927.1.1730		Tb927.1.1730	Tb927.1.1730	Polyadenylation mediator complex protein PAMC1, putative	PAMC1	1	3	8.2	75.065	693	0	17.758	2//0	2//0	1//0	15554000	1035900	219500
Tb927.7.1630		Tb927.7.1630	Tb927.7.1630	hypothetical protein, conserved	N/A	1	2	16.7	22.379	198	0	16.736	0//0	1//1	0//0	16060000	3365400	1470700
Tb927.11.6230		Tb927.11.6230	Tb927.11.6230	protein transport protein SEC61 subunit alpha, putative	N/A	1	2	6	53.647	481	0	16.39	1//0	1//1	0//0	9893400	698150	404370
Tb927.11.15240		Tb927.11.15240	Tb927.11.15240	Ras-related protein RAB2B, putative	RAB2B	1	2	11.3	23.511	212	0.00056818	14.349	0//0	1//1	0//0	11036000	1521400	1405000
Tb11.v5.0464		Tb11.v5.0464.1	Tb11.v5.0464.1	vesicular-fusion protein nsf, putative	N/A	3	2	8.7	79.953	725	0.0005596	13.839	1//1	1//1	0//1	29461000	929840	3146300
Tb927.5.1630		Tb927.5.1630	Tb927.5.1630	hypothetical protein, conserved	N/A	1	2	12.6	17.683	159	0.00055866	13.799	0//0	1//1	0//0	14798000	3403000	2073700
Tb927.10.4080		Tb927.10.4080	Tb927.10.4080	hypothetical protein, conserved	N/A	1	2	11.6	127.1	1183	0.00055036	13.246	2//0	2//0	1//0	383700000	6256900	2233900
Tb927.2.5410		Tb927.2.5410	Tb927.2.5410	ABC transporter family-like protein	N/A	1	2	2.2	142.66	1281	0.0041173	11.012	2//0	2//0	0//0	463560000	31447000	26734000

### Sheet: ACP5 IP 2-fold enriched
Leading_Protein	GN	Protein IDs	Majority protein IDs	Product Description	Input ID	Gene Name or Symbol	Fasta headers	Number of proteins	Razor + unique peptides	Sequence coverage [%]	Mol. weight [kDa]	Sequence length	Q-value	Score	Num Ident byMSMS//byMatch ACP3	Num Ident byMSMS//byMatch ACP5	Num Ident byMSMS//byMatch CAS9	Intensity	LFQ 1_ACP3	LFQ 2_ACP3	LFQ 1_ACP5	LFQ 2_ACP5	LFQ 1_CAS9	LFQ 2_CAS9	FC R1/Cas9R1	FC R2/Cas9R2
Tb927.10.6070		Tb927.10.6070	Tb927.10.6070	universal minicircle sequence binding protein 1	Tb927.10.6070	UMSBP1	transcript=Tb927.10.6070	1	4	47.1	14.566	140	0	42.659	2//0	2//0	2//0	1071300000	5944800	47927000	8037600	58193000	3283500	16990000	2.44788	3.42513
