## Supplementary Table 5 for "Cyclic AMP signalling and glucose metabolism mediate pH taxis by African trypanosomes"

### Sheet: Sheet1
Knockouts
Gene	Accession number (Primer design)	Primer	Sequence
CARP1	Tb427tmp.01.7890	Upstream forward KO primer	GCTAACTACAGCGGTACGTAATATTGATAAgtataatgcagacctgctgc
CARP1	Tb427tmp.01.7890	5' sgRNA primer	gaaattaatacgactcactataggAACCACAACTGGTGGTTGGCgttttagagctagaaatagc
CARP1	Tb427tmp.01.7890	Downstream reverse KO primer	ATCTTTTCTGTTCCGCCTCGCCCTGTTCCAccggaaccactaccagaacc
CARP1	Tb427tmp.01.7890	3' sgRNA primer	gaaattaatacgactcactataggAATGTGAAGCGGACACCCTTgttttagagctagaaatagc
CARP1	Tb427tmp.01.7890	KO check forward primer in 5' UTR	CCTGCACATTGAATTTGTA
CARP1	Tb427tmp.01.7890	KO check reverse primer in 3' UTR	TTCAAGGTATTCAACCTCG
CARP2	Tb427tmp.52.0004	Upstream forward KO primer	TTTTGCATTGTCTACCACCCGGTGGTGCCGgtataatgcagacctgctgc
CARP2	Tb427tmp.52.0004	5' sgRNA primer	gaaattaatacgactcactataggAGTGAAGTGAACCGGGGATAgttttagagctagaaatagc
CARP2	Tb427tmp.52.0004	Downstream reverse KO primer	TACACACATGTAATGTACACACCCAATCTAccggaaccactaccagaacc
CARP2	Tb427tmp.52.0004	3' sgRNA primer	gaaattaatacgactcactataggACCCATTTAGAGCTACACCAgttttagagctagaaatagc
CARP2	Tb427tmp.52.0004	KO check forward primer in 5' UTR	CAGAGAACAGGATTAGTGT
CARP2	Tb427tmp.52.0004	KO check reverse primer in 3' UTR	AGTCTAGTACATTGCGATC
CARP3	Tb427.07.5340	Upstream forward KO primer	ACCTGCAAGAACTAATATACCCATATTCATgtataatgcagacctgctgc
CARP3	Tb427.07.5340	5' sgRNA primer	gaaattaatacgactcactataggTTTGAGTGCAATCGTCACGCgttttagagctagaaatagc
CARP3	Tb427.07.5340	Downstream reverse KO primer	ATAGAAGAAAGCGTAAACACTCTAAACCCTccggaaccactaccagaacc
CARP3	Tb427.07.5340	3' sgRNA primer	gaaattaatacgactcactataggAAAAAGAAATGGAAGCGTCAgttttagagctagaaatagc
CARP3	Tb427.07.5340	KO check forward primer in 5' UTR	GTACACGTGTGTGTCAGA
CARP3	Tb427.07.5340	KO check reverse primer in 3' UTR	ACTACACCAACGTGCTCA
CARP3	Tb427.07.5340	CARP3 addback C-terminal HA-tag BamHI reverse primer	TAggatccTCACGCGTAGTCTGGGACGTCGTATGGGTA
CARP3	Tb427.07.5340	CARP3 addback HindIII forward primer	TAaagcttATGGGAGGAGGTTCATCC
CARP4	Tb427.03.1040/60	Upstream forward KO primer	TTTAAGGGTACCACTGTATTTTTTTCTCCTgtataatgcagacctgctgc
CARP4	Tb427.03.1040/60	5' sgRNA primer	gaaattaatacgactcactataggGTAAATGAGCATACGCGAAAgttttagagctagaaatagc
CARP4	Tb427.03.1040/60	Downstream reverse KO primer	AATAAAAATTTAAAACATAATATCATTCGTccggaaccactaccagaacc
CARP4	Tb427.03.1040/60	3' sgRNA primer	gaaattaatacgactcactataggGTATTTGTTCACATCCACGAgttttagagctagaaatagc
CARP4	Tb427.03.1040/60	KO check forward primer in 5' UTR	TGGACTGAATTACGCACG
CARP4	Tb427.03.1040/60	KO check reverse primer in 3' UTR	CATCGACAAACTCTTCATC
ACP1	Tb427_000144500	Upstream forward KO primer	TCCCTTTCATTTGTTCCAGTGTGACAACCAgtataatgcagacctgctgc
ACP1	Tb427_000144500	5' sgRNA primer	gaaattaatacgactcactataggTGATAGTCTACGTGTAAAAGgttttagagctagaaatagc
ACP1	Tb427_000144500	Downstream reverse KO primer	AAGTCAAATTTAAAAGAACTTTCGCTAACAccggaaccactaccagaacc
ACP1	Tb427_000144500	3' sgRNA primer	gaaattaatacgactcactataggTTTACCGTCACATTAAAAAAgttttagagctagaaatagc
ACP1	Tb427_000144500	KO check forward primer in 5' UTR	TTTCACCTAACAACTCTTGC
ACP1	Tb427_000144500	KO check reverse primer in 3' UTR	acgggatcgagtatattacg
ACP2	Tb427_100171500	Upstream forward KO primer	TCCCTTTCTTTTGTTCCAGTGTGACAACCAgtataatgcagacctgctgc
ACP2	Tb427_100171500	5' sgRNA primer	gaaattaatacgactcactataggTGATAGTCTACGTGTAAAAGgttttagagctagaaatagc
ACP2	Tb427_100171500	Downstream reverse KO primer	CGCAATTACGCGACTCTTTAAAAGGCATAAccggaaccactaccagaacc
ACP2	Tb427_100171500	3' sgRNA primer	gaaattaatacgactcactataggATACCACTGCGATTGAAAAGgttttagagctagaaatagc
ACP2	Tb427_100171500	KO check forward primer in 5' UTR	CTAACAACCCTTGCCTTTTC
ACP2	Tb427_100171500	KO check reverse primer in 3' UTR	taaggattggaagagcaagg
ACP3	Tb427_070082300	Upstream forward KO primer	CAA AGT CTC CTG ATC CGG GAA ACA GTT CCC GTA TAA TGC AGA CCT GCT GC
ACP3	Tb427_070082300	Downstream reverse KO primer	CAT ACC ATA CAT CTT TCA CAA CAT CCC ATG CCG GAA CCA CTA CCA GAA CC
ACP3	Tb427_070082300	3' sgRNA primer	gaaattaatacgactcactataggAGTTAATCACAGATAGATCGgttttagagctagaaatagc
ACP3	Tb427_070082300	Forward tag primer	TCCAATCACGTGGGGGAGCTGGGTGATTTTggttctggtagtggttccgg
ACP3	Tb427_070082300	Down reverse tag primer	CTACGAAACATACCATACATCTTTCACAACccaatttgagagacctgtgc
ACP3	Tb427_070082300	KO check forward primer in 5' UTR	TATACAACCCCCTTTAGCTG
ACP3	Tb427_070082300	KO check reverse primer in 3' UTR	GTTATTGTCATCTTCCAGGC
ACP4	Tb427.10.13040	Upstream forward KO primer	TAT ATA TTA CAA CCT CCT GAT CTA GGA AAC GTA TAA TGC AGA CCT GCT GC
ACP4	Tb427.10.13040	Downstream reverse KO primer	AGG GCG TAT TGG CAC GTG ACT CGG GCT CCT CCG GAA CCA CTA CCA GAA CC
ACP4	Tb427.10.13040	3' sgRNA primer	GAA ATT AAT ACG ACT CAC TAT AGG TGG GGG GTT AAT AGC ACA ACG TTT TAG AGC TAG AAA TAG C
ACP4	Tb427.10.13040	KO check forward primer in 5' UTR	CGTACAAATCCTTTTAGCTG
ACP4	Tb427.10.13040	KO check reverse primer in 3' UTR	GTTATCGTCCTTTACATTTTC
ACP5	Tb427_110155100	Upstream forward KO primer	GGC AAC AAC GAA AAC GAT TAC AAA AGT ACC GTA TAA TGC AGA CCT GCT GC
ACP5	Tb427_110155100	5' sgRNA primer	GAA ATT AAT ACG ACT CAC TAT AGG TCA GTG AAA GAG TTT CCG AGG TTT TAG AGC TAG AAA TAG C
ACP5	Tb427_110155100	Downstream reverse KO primer	CCT AAA TGG GCT TAC CTC ACG ATT CCT TCC CCG GAA CCA CTA CCA GAA CC
ACP5	Tb427_110155100	3' sgRNA primer	GAA ATT AAT ACG ACT CAC TAT AGG CCT GTC ATT AGT TCG TGG AGG TTT TAG AGC TAG AAA TAG C
ACP5	Tb427_110155100	Forward tag primer	TTCATATCCGGAAACCCCGAAGCGCAGCGGggttctggtagtggttccgg
ACP5	Tb427_110155100	Down reverse tag primer	CCTAAATGGGCTTACCTCACGATTCCTTCCccaatttgagagacctgtgc
ACP5	Tb427_110155100	KO check forward primer in 5' UTR	CAG TCA CGA AGA CCA CAG AAG
ACP5	Tb427_110155100	KO check reverse primer in 3' UTR	ACC CTG CTC GAT TGC GAC AT
ACP6	Tb427_090092300	Upstream forward KO primer	CTGAGGTGTTCAAGAACTGCCATTTTTAAAgtataatgcagacctgctgc
ACP6	Tb427_090092300	5' sgRNA primer	gaaattaatacgactcactataggGAAAAAGGAAAGGAAAACGTgttttagagctagaaatagc
ACP6	Tb427_090092300	Downstream reverse KO primer	CCTCACGTTAATTTACCTCAAGTGCTGCCGccggaaccactaccagaacc
ACP6	Tb427_090092300	3' sgRNA primer	gaaattaatacgactcactataggCAGACAATTGTGAGTGCTGCgttttagagctagaaatagc
ACP6	Tb427_090092300	KO check forward primer in 5' UTR	CAAGTTACCGTTAATATTCG
ACP6	Tb427_090092300	KO check reverse primer in 3' UTR	GTCTGTTTCCTTACTCAACT
Addback
Gene	Accession number (Primer design)	Primer	Sequence
CARP3	Tb427.07.5340	forward primer	TAaagcttATGGGAGGAGGTTCATCC
CARP3	Tb427.07.5340	reverse primer	TAggatccTTAGTTCAATTGGTCATCCA
CARP3	Tb427.07.5340	reverse primer (C-terminal HA-tag)	TAggatccTCACGCGTAGTCTGGGACGTCGTATGGGTAGTTCAATTTGGTCATCAAACA
